# Conserved Link between Catalytic Site Interactions and Global Conformation in P-loop Enzymes

**DOI:** 10.1101/2022.07.13.499785

**Authors:** Fatlum Hajredini, Ranajeet Ghose

## Abstract

P-loop enzymes, ubiquitous in all of life’s domains and viruses, comprise a monophyletic group with pre-LUCA origins that have differentiated into several three-layered *α*/*β*/*α−* sandwich domain families utilizing a basic *β−* loop*−α−β* structural module housing conserved nucleotide-binding Walker-A and Walker-B sequences. We have analyzed a large dataset of P-loop enzyme structures representing both their KG and ASCE branches as proxies for their sampled conformational landscapes. We developed a novel framework to correlate global conformations and local catalytic site geometry, specifically involving the Walker motifs, to identify conserved signatures despite substantial structural and functional diversity. Our results suggest that P-loop enzymes populate global states broadly classifiable as open or closed. In the closed states, that share similar overall geometries irrespective of family, key catalytic site residues are aligned to optimally engage the critical Mg^2+^ ion suggesting compatibility with the chemical step. These catalytic site interactions are disrupted in the open states resulting in the loss of the Mg^2+^- coordinating ability yielding conformations incapable of chemistry. In contrast to the closed states, open states are highly diverse, and this variability is facilitated by differential coupling of specific residues that are part of, or spatially proximal to, the Walker motifs with the clade-specific tertiary fold. We suggest that an essential feature in the activation and nucleotide exchange processes for all P-loop enzymes is the universal coupling between global closure and local reorganization of the catalytic site for efficient coordination of Mg^2+^ that carries a tightly associated cargo, the substrate NTP.
