## Supplementary material for "Conserved Link between Catalytic Site Interactions and Global Conformation in P-loop Enzymes": Dataset 1

### Sheet: The_KG_group
INDEX	PDB_chainID	Walker-A Lys INDEX	Walker-B Asp INDEX (a)	a RESIDUE	b INDEX	b RESIDUE	Ki+4 RESIDUE	LIGAND STATUS	FAMILY	CLUSTER ID	PROTEIN NAME	ORGANISM
1	1fl9_A	46	113	E	114	W	T	5	Other	red	YjeE	H.influenzae
2	1fl9_B	46	113	E	114	W	T	5	Other	red	YjeE	H.influenzae
3	1fl9_C	46	113	E	114	W	T	5	Other	NA	YjeE	H.influenzae
4	1g3q_A	16	118	D	119	C	T	3	SIMBI	green	MinD	P.furiosus
5	1g3r_A	16	118	D	119	C	T	2	SIMBI	green	MinD	P.furiosus		INDEX OF LIGAND STATUS (KG BRANCH)
6	1htw_A	46	113	E	114	W	T	3	Other	NA	YjeE	H.influenzae		1: NTP and analogs
7	1htw_B	46	113	E	114	W	T	3	Other	NA	YjeE	H.influenzae		2: NTP•Mg2+ and analogs
8	1htw_C	46	113	E	114	W	T	3	Other	NA	YjeE	H.influenzae		3: NDP•Mg2+
9	1lvk_A	185	454	D	455	I	T	2	TRAFAC	green	Myosin	D.discoideum		4: NDP
10	1mma_A	185	454	D	455	I	T	3	TRAFAC	green	Myosin	D.discoideum		5: Apo
11	1mmd_A	185	454	D	455	I	T	2	TRAFAC	green	Myosin	D.discoideum		6: Phosphate or sulfate
12	1oe9_A	169	437	D	438	I	A	6	TRAFAC	red	Myosin	H.sapiens		7:Mg2+ alone
13	2f00_A	130	174	E	175	A	T	5	Other	green	MurC	E.coli
14	2f00_B	130	174	E	175	A	T	5	Other	green	MurC	E.coli
15	2woj_A	31	166	D	167	T	S	2	SIMBI	blue	Get3	S.cerevisiae
16	2woj_B	31	166	D	167	T	S	2	SIMBI	blue	Get3	S.cerevisiae
17	2woj_C	31	166	D	167	T	S	2	SIMBI	blue	Get3	S.cerevisiae
18	2woj_D	31	166	D	167	T	S	2	SIMBI	blue	Get3	S.cerevisiae
19	2woo_A	32	147	D	148	T	S	5	SIMBI	purple	Get3	S.pombe
20	2woo_B	32	147	D	148	T	S	5	SIMBI	purple	Get3	S.pombe
21	2woo_C	32	147	D	148	T	S	5	SIMBI	purple	Get3	S.pombe
22	2woo_D	32	147	D	148	T	S	5	SIMBI	purple	Get3	S.pombe
23	2woo_E	32	147	D	148	T	S	5	SIMBI	purple	Get3	S.pombe
24	2woo_F	32	147	D	148	T	S	5	SIMBI	purple	Get3	S.pombe
25	2xit_A	18	110	D	111	T	A	5	SIMBI	purple	MipZ	C.vibrioides
26	2xit_B	18	110	D	111	T	A	5	SIMBI	purple	MipZ	C.vibrioides
27	2xj4_A	18	110	D	111	T	A	5	SIMBI	blue	MipZ	C.vibrioides
28	2xj9_A	18	110	D	111	T	A	2	SIMBI	green	MipZ	C.vibrioides
29	2xj9_B	18	110	D	111	T	A	2	SIMBI	green	MipZ	C.vibrioides
30	2xo8_A	185	454	D	455	I	T	2	TRAFAC	green	Myosin	C.vibrioides
31	3a36_A	31	166	D	167	T	S	5	SIMBI	purple	Get3	S.cerevisiae
32	3a36_B	31	166	D	167	T	S	5	SIMBI	purple	Get3	S.cerevisiae
33	3a37_A	31	166	D	167	T	S	4	SIMBI	purple	Get3	S.cerevisiae
34	3a37_B	31	166	D	167	T	S	4	SIMBI	purple	Get3	S.cerevisiae
35	3b2e_A	31	166	D	167	T	S	4	SIMBI	purple	Get3	S.cerevisiae
36	3b2e_B	31	166	D	167	T	S	4	SIMBI	purple	Get3	S.cerevisiae
37	3b2e_C	31	166	D	167	T	S	4	SIMBI	purple	Get3	S.cerevisiae
38	3b2e_D	31	166	D	167	T	S	4	SIMBI	purple	Get3	S.cerevisiae
39	3h84_A	31	166	D	167	T	S	8	SIMBI	purple	Get3	S.cerevisiae
40	3h84_B	31	166	D	167	T	S	8	SIMBI	purple	Get3	S.cerevisiae
41	3ibg_A	39	158	D	159	T	S	4	SIMBI	purple	Get3	A.fumigatus
42	3ibg_B	39	158	D	159	T	S	4	SIMBI	purple	Get3	A.fumigatus
43	3ibg_C	39	158	D	159	T	S	4	SIMBI	purple	Get3	A.fumigatus
44	3ibg_D	39	158	D	159	T	S	4	SIMBI	purple	Get3	A.fumigatus
45	3ibg_E	39	158	D	159	T	S	4	SIMBI	purple	Get3	A.fumigatus
46	3ibg_F	39	158	D	159	T	S	4	SIMBI	purple	Get3	A.fumigatus
47	3idq_A	31	166	D	167	T	S	5	SIMBI	purple	Get3	S.cerevisiae
48	3io3_A	31	162	D	163	T	S	4	SIMBI	black	Get3	D.hnsenii
49	3iqw_A	40	156	D	157	T	S	2	SIMBI	blue	Get3	C.thermophilum
50	3iqw_B	40	156	D	157	T	S	2	SIMBI	blue	Get3	C.thermophilum
51	3iqx_A	40	156	D	157	T	S	3	SIMBI	blue	Get3	C.thermophilum
52	3iqx_B	40	156	D	157	T	S	3	SIMBI	blue	Get3	C.thermophilum
53	3kjg_A	13	138	D	139	M	A	4	SIMBI	purple	CooC1	C.hydrogenoformans
54	3kjg_B	13	138	D	139	M	A	4	SIMBI	blue	CooC1	C.hydrogenoformans
55	3kjh_A	13	138	D	139	M	A	5	SIMBI	blue	CooC1	C.hydrogenoformans
56	3kji_A	13	138	D	139	M	A	4	SIMBI	purple	CooC1	C.hydrogenoformans
57	3kji_B	13	138	D	139	M	A	4	SIMBI	blue	CooC2	C.hydrogenoformans
58	3q9l_A	16	120	D	121	S	S	2	SIMBI	green	MinD	E.coli
59	3q9l_B	16	120	D	121	S	S	2	SIMBI	green	MinD	E.coli
60	3r9i_A	16	120	D	121	S	S	4	SIMBI	blue	MinD	E.coli
61	3r9i_B	16	120	D	121	S	S	4	SIMBI	blue	MinD	E.coli
62	3r9i_C	16	120	D	121	S	S	4	SIMBI	blue	MinD	E.coli
63	3r9i_D	16	120	D	121	S	S	4	SIMBI	blue	MinD	E.coli
64	3r9j_A	16	120	D	121	S	S	4	SIMBI	blue	MinD	E.coli
65	3r9j_B	16	120	D	121	S	S	4	SIMBI	blue	MinD	E.coli
66	3sja_A	31	166	D	167	T	S	6	SIMBI	blue	Get3	S.cerevisiae
67	3sja_B	31	166	D	167	T	S	6	SIMBI	blue	Get3	S.cerevisiae
68	3sja_E	31	166	D	167	T	S	6	SIMBI	blue	Get3	S.cerevisiae
69	3sja_F	31	166	D	167	T	S	6	SIMBI	blue	Get3	S.cerevisiae
70	3sja_I	31	166	D	167	T	S	6	SIMBI	blue	Get3	S.cerevisiae
71	3sjb_A	31	166	D	167	T	S	6	SIMBI	purple	Get3	S.cerevisiae
72	3sjb_B	31	166	D	167	T	S	6	SIMBI	purple	Get3	S.cerevisiae
73	3sjc_A	31	166	D	167	T	S	5	SIMBI	purple	Get3	S.cerevisiae
74	3sjc_B	31	166	D	167	T	S	5	SIMBI	purple	Get3	S.cerevisiae
75	3sjc_E	31	166	D	167	T	S	5	SIMBI	purple	Get3	S.cerevisiae
76	3sjc_F	31	166	D	167	T	S	5	SIMBI	purple	Get3	S.cerevisiae
77	3tk1_A	65	151	E	152	T	I	4	TRAFAC	red	MeaB	M.thermoresistibile
78	3tk1_B	65	151	E	152	T	I	4	TRAFAC	pink	MeaB	M.thermoresistibile
79	3md0_A	71	157	E	158	T	I	4	TRAFAC	green	MeaB	M.tuberculosis
80	3nxs_A	67	153	E	154	T	I	4	TRAFAC	pink	MeaB	M.smegmatis
81	3p32_A	71	157	E	158	T	I	4	TRAFAC	green	MeaB	M.tuberculosis
82	3ug6_A	39	158	D	159	T	S	3	SIMBI	blue	Get3	M.janaschii
83	3ug6_B	39	158	D	159	T	S	3	SIMBI	blue	Get3	M.janaschii
84	3ug6_C	39	158	D	159	T	S	3	SIMBI	blue	Get3	M.janaschii
85	3ug6_D	39	158	D	159	T	S	3	SIMBI	blue	Get3	M.janaschii
86	3ug7_A	39	158	D	159	T	S	3	SIMBI	green	Get3	M.janaschii
87	3ug7_B	39	158	D	159	T	S	3	SIMBI	green	Get3	M.janaschii
88	3ug7_C	39	158	D	159	T	S	3	SIMBI	green	Get3	M.janaschii
89	3ug7_D	39	158	D	159	T	S	3	SIMBI	green	Get3	M.janaschii
90	3vx3_A	33	132	D	133	M	S	4	SIMBI	blue	HypB	T.kodakarensis
91	3vx3_B	33	132	D	133	M	S	4	SIMBI	blue	HypB	T.kodakarensis
92	4ae3_A	185	454	D	455	I	T	2	TRAFAC	green	Myosin	D.discoideum
93	4byf_A	111	386	D	387	I	T	2	TRAFAC	green	Myosin	H.sapiens
94	4byf_C	111	386	D	387	I	T	2	TRAFAC	green	Myosin	H.sapiens
95	4cid_A	71	153	D	154	T	I	2	TRAFAC	green	Ehd2	M.musculus
96	4rz3_A	36	139	D	140	M	S	4	SIMBI	blue	FlhG	G.thermodenitrificans
97	4rz3_B	36	139	D	140	M	S	4	SIMBI	blue	FlhG	G.thermodenitrificans
98	5aun_B	33	132	D	133	M	S	3	SIMBI	blue	HypB	T.kodakarensis
99	5auo_B	33	132	D	133	M	S	2	SIMBI	blue	HypB	T.kodakarensis
100	5ee3_A	37	94	D	95	I	F	2	TRAFAC	blue	OsYchF1	O.sativa
101	5ee3_B	37	94	D	95	I	F	2	TRAFAC	blue	OsYchF2	O.sativa
102	5hci_A	16	106	D	107	T	M	3	SIMBI	green	Npa3	S.cerevisiae
103	5hci_B	16	106	D	107	T	M	3	SIMBI	green	Npa3	S.cerevisiae
104	5hci_C	16	106	D	107	T	M	3	SIMBI	green	Npa3	S.cerevisiae
105	5hci_D	16	106	D	107	T	M	3	SIMBI	green	Npa3	S.cerevisiae
106	5hci_E	16	106	D	107	T	M	3	SIMBI	green	Npa3	S.cerevisiae
107	5hci_F	16	106	D	107	T	M	3	SIMBI	green	Npa3	S.cerevisiae
108	5hcn_A	16	106	D	107	T	M	2	SIMBI	green	Npa3	S.cerevisiae
109	6bs3_A	34	162	D	163	A	A	3	SIMBI	blue	Get3	M.tuberculosis
110	6bs3_B	32	154	D	155	T	A	3	SIMBI	green	Get3	M.tuberculosis
111	6bs5_A	34	162	D	163	A	A	2	SIMBI	blue	Get3	M.tuberculosis
112	6bs5_B	32	154	D	155	T	A	5	SIMBI	green	Get3	M.tuberculosis
113	6s84_B	41	108	E	109	W	V	2	TRAFAC	NA	TsaB	T.maritima
114	6s84_E	41	108	E	109	W	V	2	TRAFAC	NA	TsaB	T.maritima
115	1f48_A	340	447	D	448	T	A	3	SIMBI	green	ArsA	E.coli
116	1f48_B	21	142	D	143	T	S	3	SIMBI	green	ArsA	E.coli
117	1ihu_A	21	142	D	143	T	S	3	SIMBI	green	ArsA	E.coli
118	1ihu_B	340	447	D	448	T	A	2	SIMBI	green	ArsA	E.coli
119	5u1j_A	17	141	D	142	T	T	1	SIMBI	black	ParA	Sulfolobus sp.
120	5u1j_B	17	141	D	142	T	T	1	SIMBI	purple	ParA	Sulfolobus sp.
121	5u1j_C	17	141	D	142	T	T	1	SIMBI	blue	ParA	Sulfolobus sp.
122	5u1j_D	17	141	D	142	T	T	1	SIMBI	blue	ParA	Sulfolobus sp.
123	3ez6_A	122	251	D	252	S	T	3	SIMBI	green	ParA	E.coli
124	3ez6_B	122	251	D	252	S	T	3	SIMBI	green	ParA	E.coli
125	3cwq_A	14	74	D	75	T	A	4	SIMBI	blue	ParA	Synechocystis sp.
126	3cwq_B	14	74	D	75	T	A	4	SIMBI	blue	ParA	Synechocystis sp.
127	2oze_A	50	161	D	162	T	S	2	SIMBI	green	ParA	S.pyogenes
128	2bej_A	20	118	D	119	A	A	3	SIMBI	green	Soj	T.thermophilus
129	1wcv_A	20	118	D	119	A	A	5	SIMBI	blue	Soj	T.thermophilus
130	2bek_A	20	118	D	119	A	A	2	SIMBI	green	Soj	T.thermophilus
131	2bek_B	20	118	D	119	A	A	2	SIMBI	green	Soj	T.thermophilus
132	2bek_C	20	118	D	119	A	A	2	SIMBI	green	Soj	T.thermophilus
133	2bek_D	20	118	D	119	A	A	2	SIMBI	green	Soj	T.thermophilus
134	7dv3_A	14	105	D	106	T	S	2	SIMBI	green	SegA	S.solfataricus
135	7dv3_B	14	105	D	106	T	S	2	SIMBI	green	SegA	S.solfataricus
136	7dut_A	14	105	D	106	T	S	3	SIMBI	blue	SegA	S.solfataricus
137	7dwr_A	14	105	D	106	T	S	3	SIMBI	blue	SegA	S.solfataricus
138	7dwr_B	14	105	D	106	T	S	3	SIMBI	blue	SegA	S.solfataricus
139	7dwr_C	14	105	D	106	T	S	3	SIMBI	blue	SegA	S.solfataricus
140	7dwr_D	14	105	D	106	T	S	3	SIMBI	blue	SegA	S.solfataricus
141	6iud_A	17	130	D	131	S	A	3	SIMBI	green	Soj	H.pylori
142	6iud_B	17	130	D	131	S	A	3	SIMBI	green	Soj	H.pylori
143	6iud_C	17	130	D	131	S	A	3	SIMBI	blue	Soj	H.pylori
144	6iud_D	17	130	D	131	S	A	3	SIMBI	blue	Soj	H.pylori
145	6iub_A	17	130	D	131	S	A	2	SIMBI	green	Soj	H.pylori
146	6iub_B	17	130	D	131	S	A	2	SIMBI	blue	Soj	H.pylori
147	3kje_A	13	138	D	139	M	A	5	SIMBI	NA	CooC1	C.hydrogenoformans
148	5aup_B	33	132	D	133	M	S	2	SIMBI	blue	HypB	T.kodakarensis
149	5aup_I	33	132	D	133	M	S	2	SIMBI	blue	HypB	T.kodakarensis
150	5auq_A	33	132	D	133	M	S	5	SIMBI	blue	HypB	T.kodakarensis
151	5auq_B	33	132	D	133	M	S	5	SIMBI	blue	HypB	T.kodakarensis
152	5auq_C	33	132	D	133	M	S	5	SIMBI	purple	HypB	T.kodakarensis
153	5auq_D	33	132	D	133	M	S	5	SIMBI	blue	HypB	T.kodakarensis
154	5auq_E	33	132	D	133	M	S	5	SIMBI	blue	HypB	T.kodakarensis
155	5auq_F	33	132	D	133	M	S	5	SIMBI	purple	HypB	T.kodakarensis
156	5auq_G	33	132	D	133	M	S	5	SIMBI	purple	HypB	T.kodakarensis
157	5auq_H	33	132	D	133	M	S	5	SIMBI	blue	HypB	T.kodakarensis
158	4o25_A	19	60	D	61	T	T	2	TRAFAC	green	Rheb	M.musculus
159	4o25_B	19	60	D	61	T	T	2	TRAFAC	green	Rheb	M.musculus
160	2iwr_A	83	123	E	124	E	I	5	TRAFAC	green	Centaurin-Gamma-1	H.sapiens
161	1wms_A	20	62	D	63	T	M	4	TRAFAC	green	Rab9	T.kodakarensis
162	1wms_B	20	62	D	63	T	M	4	TRAFAC	green	Rab9	T.kodakarensis
163	6fae_B	30	67	D	68	V	L	5	TRAFAC	pink	Arf1	H.sapiens
164	5clq_A	23	65	D	66	T	V	2	TRAFAC	green	Ran	H.sapiens
165	5clq_C	23	65	D	66	T	V	2	TRAFAC	green	Ran	H.sapiens
166	1ki1_A	16	57	D	58	T	L	6	TRAFAC	green	cdc42	H.sapiens
167	1ki1_C	16	57	D	58	T	L	6	TRAFAC	green	cdc42	H.sapiens
168	2f9l_A	24	66	D	67	T	L	3	TRAFAC	green	Rab11b	H.sapiens
169	1z0a_A	19	61	D	62	T	L	3	TRAFAC	green	Rab2A	H.sapiens
170	1z0a_B	19	61	D	62	T	L	3	TRAFAC	green	Rab2A	H.sapiens
171	1z0a_C	19	61	D	62	T	L	3	TRAFAC	green	Rab2A	H.sapiens
172	1z0a_D	19	61	D	62	T	L	3	TRAFAC	green	Rab2A	H.sapiens
173	1z06_A	46	88	D	89	T	T	2	TRAFAC	green	Rab33	H.sapiens
174	1yzq_A	26	68	D	69	T	I	2	TRAFAC	green	Rab6	M.musculus
175	6zjo_A	170	214	D	215	T	L	6	TRAFAC	NA	RsgA	S.aureus
176	6zjo_B	170	214	D	215	T	L	6	TRAFAC	NA	RsgA	S.aureus
177	1z0f_A	24	66	D	67	T	L	3	TRAFAC	green	Rab14	H.sapiens
178	1z2a_A	22	64	D	65	T	I	3	TRAFAC	green	Rab23	M.musculus
179	1tq4_A	82	126	D	127	L	I	3	TRAFAC	pink	IIGP1	M.musculus
180	1yzk_A	24	66	D	67	T	L	2	TRAFAC	green	Rab11	S.solfataricus
181	1z0k_A	21	63	D	64	T	L	2	TRAFAC	green	Rab4	H.sapiens
182	1z0k_C	21	63	D	64	T	L	2	TRAFAC	green	Rab4	H.sapiens
183	3ref_A	33	74	D	75	T	L	3	TRAFAC	green	Rho1	E.histolytica
184	3ref_B	33	74	D	75	T	L	3	TRAFAC	green	Rho1	E.histolytica
185	1z0d_A	34	76	D	77	T	V	7	TRAFAC	green	Rab5c	M.musculus
186	1z0d_C	34	76	D	77	T	V	3	TRAFAC	green	Rab5c	M.musculus
187	1tqd_A	82	126	D	127	L	I	5	TRAFAC	pink	IIGP1	M.musculus
188	1tqd_B	82	126	D	127	L	I	6	TRAFAC	pink	IIGP1	M.musculus
189	1tq6_A	82	126	D	127	L	I	2	TRAFAC	pink	IIGP1	M.musculus
190	1tq2_A	82	126	D	127	L	I	1	TRAFAC	pink	IIGP2	M.musculus
191	1tq2_B	82	126	D	127	L	I	2	TRAFAC	green	IIGP3	M.musculus
192	4klz_A	34	75	D	76	T	T	3	TRAFAC	green	Rit1	H.sapiens
193	2xtp_A	35	77	D	78	T	G	6	TRAFAC	green	GIMAP2	H.sapiens
194	1yu9_A	21	63	D	64	T	L	2	TRAFAC	green	Rab4a	H.sapiens
195	1tpz_A	82	126	D	127	L	I	3	TRAFAC	green	IIGP1	M.musculus
196	1tpz_B	82	126	D	127	L	I	3	TRAFAC	green	IIGP2	M.musculus
197	1x1r_A	26	67	D	68	T	T	3	TRAFAC	green	M-Ras	M.musculus
198	6hdu_A	22	65	D	66	I	I	2	TRAFAC	green	Rab38	H.sapiens
199	6hdu_B	22	65	D	66	I	I	2	TRAFAC	green	Rab38	H.sapiens
200	6hdu_C	22	65	D	66	I	I	2	TRAFAC	green	Rab38	H.sapiens
201	6hdu_D	22	65	D	66	I	I	2	TRAFAC	green	Rab38	H.sapiens
202	1yzn_A	21	63	D	64	T	L	2	TRAFAC	green	Ypt1p	S.cerevisiae
203	6ff8_A	38	81	D	82	I	I	2	TRAFAC	green	Rab32	H.sapiens
204	6ff8_B	38	81	D	82	I	I	2	TRAFAC	green	Rab32	H.sapiens
205	3def_A	49	90	D	91	T	V	3	TRAFAC	green	Toc33	A.thaliana
206	2ohf_A	35	92	D	93	I	F	1	TRAFAC	black	Ola1	H.sapiens
207	1huq_A	34	76	D	77	T	V	2	TRAFAC	green	Rab5c	M.musculus
208	1yzt_A	32	74	D	75	T	V	2	TRAFAC	green	Rab21	H.sapiens
209	1yzt_B	32	74	D	75	T	V	2	TRAFAC	green	Rab21	H.sapiens
210	2fh5_B	75	115	D	116	L	F	2	TRAFAC	green	SRP	H.sapiens
211	4bas_A	20	59	D	60	M	I	2	TRAFAC	green	Arl6	T.brucei
212	6p0o_B	27	68	D	69	T	T	3	TRAFAC	green	RalA	H.sapiens
213	6hh2_A	20	63	D	64	I	V	3	TRAFAC	green	Rab29	H.sapiens
214	4ixm_A	17	97	E	98	C	L	6	TRAFAC	NA	YjiA	E.coli
215	4ixm_B	17	97	E	98	C	L	6	TRAFAC	NA	YjiA	E.coli
216	3reg_A	33	74	D	75	T	L	2	TRAFAC	green	EhRho1	E.histolytica
217	3reg_B	33	74	D	75	T	L	2	TRAFAC	green	EhRho2	E.histolytica
218	2iyl_D	115	191	D	192	T	I	4	SIMBI	green	FtsY	T.aquaticus
219	3rwo_A	26	68	D	69	T	L	3	TRAFAC	green	Ypt32	S.cerevisiae
220	3rwo_B	26	68	D	69	T	L	3	TRAFAC	green	Ypt32	S.cerevisiae
221	2efc_B	23	65	D	66	T	V	4	TRAFAC	pink	Ara7	A.thaliana
222	2efc_D	23	65	D	66	T	V	4	TRAFAC	pink	Ara7	A.thaliana
223	2j69_A	82	180	D	181	S	L	6	TRAFAC	green	BDLP	N.punctiforme
224	2j69_B	82	180	D	181	S	L	6	TRAFAC	green	BDLP	N.punctiforme
225	2j69_C	82	180	D	181	S	L	6	TRAFAC	green	BDLP	N.punctiforme
226	2j69_D	82	180	D	181	S	L	6	TRAFAC	green	BDLP	N.punctiforme
227	1d5c_A	24	66	D	67	T	I	3	TRAFAC	green	Rab6	P.falciparum
228	5h7l_A	37	97	D	98	T	S	5	TRAFAC	NA	eF2	P.horikoshii
229	5h7l_B	37	97	D	98	T	S	5	TRAFAC	NA	eF2	P.horikoshii
230	5h7k_A	37	97	D	98	T	S	4	TRAFAC	NA	eF2	P.horikoshii
231	5h7j_A	37	97	D	98	T	S	1	TRAFAC	NA	eF2	P.horikoshii
232	5h7j_B	37	97	D	98	T	S	1	TRAFAC	NA	eF2	P.horikoshii
233	3zjc_A	21	63	D	64	T	A	2	TRAFAC	green	GIMAP7	H.sapiens
234	3zjc_B	21	63	D	64	T	A	2	TRAFAC	green	GIMAP7	H.sapiens
235	3zjc_C	21	63	D	64	T	A	2	TRAFAC	green	GIMAP7	H.sapiens
236	3zjc_D	21	63	D	64	T	A	2	TRAFAC	green	GIMAP7	H.sapiens
237	3zjc_E	21	63	D	64	T	A	2	TRAFAC	green	GIMAP7	H.sapiens
238	3zjc_F	21	63	D	64	T	A	2	TRAFAC	green	GIMAP7	H.sapiens
239	2xto_A	35	77	D	78	T	G	3	TRAFAC	green	GIMAP2	H.sapiens
240	2xto_B	35	77	D	78	T	G	3	TRAFAC	green	GIMAP2	H.sapiens
241	2px3_A	188	259	D	260	T	L	2	SIMBI	green	FlhF	B.subtilis
242	2px0_A	188	259	D	260	T	L	2	SIMBI	green	FlhF	B.subtilis
243	2px0_B	188	259	D	260	T	L	2	SIMBI	green	FlhF	B.subtilis
244	2px0_C	188	259	D	260	T	L	2	SIMBI	green	FlhF	B.subtilis
245	2px0_D	188	259	D	260	T	L	2	SIMBI	green	FlhF	B.subtilis
246	2px0_E	188	259	D	260	T	L	2	SIMBI	green	FlhF	B.subtilis
247	2px0_F	188	259	D	260	T	L	2	SIMBI	green	FlhF	B.subtilis
248	2px0_G	188	259	D	260	T	L	2	SIMBI	green	FlhF	B.subtilis
249	2px0_H	188	259	D	260	T	L	2	SIMBI	green	FlhF	B.subtilis
250	1x1s_A	26	67	D	68	T	T	2	TRAFAC	green	M-Ras	M.musculus
251	5cit_A	23	65	D	66	T	V	3	TRAFAC	green	Ran	H.sapiens
252	5cit_B	23	65	D	66	T	V	3	TRAFAC	green	Ran	H.sapiens
253	4d0g_A	24	66	D	67	T	L	2	TRAFAC	green	Rab14	H.sapiens
254	3syn_A	188	259	D	260	T	L	2	SIMBI	green	FlhF	B.subtilis
255	3syn_B	188	259	D	260	T	L	2	SIMBI	green	FlhF	B.subtilis
256	3syn_C	188	259	D	260	T	L	2	SIMBI	green	FlhF	B.subtilis
257	3syn_D	188	259	D	260	T	L	2	SIMBI	green	FlhF	B.subtilis
258	1upt_A	30	67	D	68	L	L	2	TRAFAC	green	Arl1	H.sapiens
259	1upt_C	30	67	D	68	L	L	2	TRAFAC	green	Arl1	H.sapiens
260	1upt_E	30	67	D	68	L	L	2	TRAFAC	green	Arl1	H.sapiens
261	1upt_G	30	67	D	68	L	L	2	TRAFAC	green	Arl1	H.sapiens
262	7eb6_A	84	124	D	125	E	V	5	TRAFAC	green	AGAP1	H.sapiens
263	3pqc_A	36	74	D	75	L	L	4	TRAFAC	pink	EngB	T.maritima
264	3pqc_B	36	74	D	75	L	L	4	TRAFAC	pink	EngB	T.maritima
265	3ihw_A	104	144	D	145	E	V	5	TRAFAC	pink	CENTG3	S.officinalis
266	3kxi_A	192	232	D	233	T	F	3	TRAFAC	green	HflX	S.solfataricus
267	2p5s_A	554	596	D	597	T	L	4	TRAFAC	pink	RasEF	H.sapiens
268	2p5s_B	554	596	D	597	T	L	4	TRAFAC	pink	RasEF	H.sapiens
269	2j68_A	82	180	D	181	S	L	4	TRAFAC	pink	BDLP	N.punctiforme
270	2gf0_A	20	61	D	62	T	V	3	TRAFAC	green	DiRas1	H.sapiens
271	2gf0_B	20	61	D	62	T	V	3	TRAFAC	green	DiRas1	H.sapiens
272	2gf0_C	20	61	D	62	T	V	3	TRAFAC	green	DiRas1	H.sapiens
273	2gf0_D	20	61	D	62	T	V	3	TRAFAC	green	DiRas1	H.sapiens
274	1sul_A	36	75	D	76	V	I	5	TRAFAC	pink	YsxC	B.subtilis
275	1sul_B	36	75	D	76	V	I	5	TRAFAC	pink	YsxC	B.subtilis
276	1fts_A	306	382	D	383	T	I	5	SIMBI	pink	FtsY	E.coli
277	6uka_A	16	57	D	58	T	L	2	TRAFAC	green	Rho	H.sapiens
278	3tw8_B	21	63	D	64	T	L	5	TRAFAC	pink	Rab35	H.sapiens
279	3tw8_D	21	63	D	64	T	L	5	TRAFAC	pink	Rab35	H.sapiens
280	2bcg_Y	21	63	D	64	T	L	3	TRAFAC	green	Ypt1	S.cerevisiae
281	4tn1_A	536	594	D	595	T	L	2	TRAFAC	green	eIF5B	C.thermophilum
282	4tn1_B	536	594	D	595	T	L	2	TRAFAC	green	eIF5B	C.thermophilum
283	4tmw_A	536	594	D	595	T	L	2	TRAFAC	green	eIF5B	C.thermophilum
284	4tmw_B	536	594	D	595	T	L	2	TRAFAC	green	eIF5B	C.thermophilum
285	4kjz_A	86	126	D	127	T	L	4	TRAFAC	NA	IF2	T.thermophilus
286	4kjz_B	86	126	D	127	T	L	4	TRAFAC	NA	IF2	T.thermophilus
287	4kjz_C	86	126	D	127	T	L	4	TRAFAC	NA	IF2	T.thermophilus
288	4kjz_D	86	126	D	127	T	L	4	TRAFAC	NA	IF2	T.thermophilus
289	3oes_A	19	60	D	61	T	A	2	TRAFAC	green	RhebL	H.sapiens
290	3con_A	16	57	D	58	T	T	3	TRAFAC	green	N-Ras	H.sapiens
291	3clv_A	20	99	D	100	T	V	4	TRAFAC	pink	Rab5a	P.falciparum
292	3bwd_D	19	60	D	61	T	L	3	TRAFAC	green	ROP5	A.thaliana
293	2rcn_A	228	274	D	275	S	L	4	TRAFAC	gray	YjeQ	S.enterica
294	2o52_A	21	63	D	64	T	L	3	TRAFAC	green	Rab4b	H.sapiens
295	2o52_B	21	63	D	64	T	L	3	TRAFAC	green	Rab4b	H.sapiens
296	2nz8_A	16	57	D	58	T	L	5	TRAFAC	green	Rac1	H.sapiens
297	5fph_A	82	126	D	127	L	I	2	TRAFAC	green	IIGP	M.musculus
298	5fph_B	82	126	D	127	L	I	2	TRAFAC	green	IIGP	M.musculus
299	5fph_C	82	126	D	127	L	I	2	TRAFAC	green	IIGP	M.musculus
300	5fph_D	82	126	D	127	L	I	5	TRAFAC	pink	IIGP	M.musculus
301	5fph_E	82	126	D	127	L	I	2	TRAFAC	green	IIGP	M.musculus
302	5fph_F	82	126	D	127	L	I	2	TRAFAC	green	IIGP	M.musculus
303	5fph_G	82	126	D	127	L	I	2	TRAFAC	green	IIGP	M.musculus
304	4dvg_A	33	74	D	75	T	L	2	TRAFAC	green	EhRho1	E.histolytica
305	4a9a_A	78	118	D	119	L	L	5	TRAFAC	NA	Rgb1	S.cerevisiae
306	4a9a_B	78	118	D	119	L	L	5	TRAFAC	pink	Rgb1	S.cerevisiae
307	2wbl_C	19	60	D	61	T	L	5	TRAFAC	green	Rop	A.thaliana
308	2wbl_D	19	60	D	61	T	L	5	TRAFAC	green	Rop	A.thaliana
309	2q3h_A	62	103	D	104	T	V	3	TRAFAC	green	RhouA	H.sapiens
310	2j7p_A	111	187	D	188	T	A	2	SIMBI	green	FtsY	T.aquaticus
311	2j7p_B	111	187	D	188	T	A	2	SIMBI	green	FtsY	T.aquaticus
312	2j7p_D	115	191	D	192	T	I	2	SIMBI	green	FtsY	T.aquaticus
313	2j7p_E	115	191	D	192	T	I	2	SIMBI	green	FtsY	T.aquaticus
314	2g3y_A	88	131	D	132	M	A	4	TRAFAC	green	GEM	H.sapiens
315	2nty_C	19	60	D	61	T	L	4	TRAFAC	green	Rop	A.thaliana
316	2nty_D	19	60	D	61	T	L	4	TRAFAC	green	Rop	A.thaliana
317	2efh_B	23	65	D	66	T	V	4	TRAFAC	pink	Ara7	A.thaliana
318	2efh_D	23	65	D	66	T	V	4	TRAFAC	pink	Ara7	A.thaliana
319	1g16_A	33	75	D	76	T	L	3	TRAFAC	green	Sec4	S.cerevisiae
320	1g16_B	33	75	D	76	T	L	3	TRAFAC	green	Sec4	S.cerevisiae
321	1g16_C	33	75	D	76	T	L	3	TRAFAC	green	Sec4	S.cerevisiae
322	1g16_D	33	75	D	76	T	L	3	TRAFAC	green	Sec4	S.cerevisiae
323	5cm8_B	24	65	D	66	T	T	5	TRAFAC	pink	Ral	M.musculus
324	3x1d_A	51	121	D	122	T	L	3	TRAFAC	green	Atlastin	D.melanogaster
325	1kao_A	16	57	D	58	T	T	3	TRAFAC	green	Rap2A	H.sapiens
326	3zvr_A	44	136	D	137	L	L	5	TRAFAC	pink	Dynamin	R.norvegicus
327	2gco_A	18	59	D	60	T	L	3	TRAFAC	green	RhoC	H.sapiens
328	2gco_B	18	59	D	60	T	L	3	TRAFAC	green	RhoC	H.sapiens
329	2fv8_A	18	59	D	60	T	L	4	TRAFAC	green	RhoB	H.sapiens
330	3pr1_A	36	74	D	75	L	L	6	TRAFAC	pink	EngB	T.maritima
331	3kxl_A	192	232	D	233	T	F	5	TRAFAC	purple	HflX	S.solfataricus
332	3kxl_B	192	232	D	233	T	F	5	TRAFAC	blue	HflX	S.solfataricus
333	3h2y_A	173	217	D	218	T	I	4	TRAFAC	NA	YqeH	B.anthracis
334	3cnl_A	112	150	D	151	T	I	1	TRAFAC	NA	YlqF	T.maritima
335	2dyk_A	14	55	D	56	T	F	4	TRAFAC	green	EngA	T.thermophilus
336	2dyk_B	14	55	D	56	T	F	4	TRAFAC	green	EngA	T.thermophilus
337	2cxx_A	14	50	D	51	M	I	4	TRAFAC	pink	EngB	P.horikoshii
338	2cxx_B	14	50	D	51	M	I	4	TRAFAC	pink	EngB	P.horikoshii
339	2cxx_C	14	50	D	51	M	I	4	TRAFAC	pink	EngB	P.horikoshii
340	1wxq_A	13	77	D	78	V	F	5	Other	purple	OT3	P.horikoshii
341	1pui_A	39	78	D	79	L	L	6	TRAFAC	pink	EngB	E.coli
342	1pui_B	39	78	D	79	L	L	6	TRAFAC	pink	EngB	E.coli
343	7c3k_A	81	125	D	126	L	I	4	TRAFAC	pink	IRGB	M.musculus
344	7c3k_B	81	125	D	126	L	I	4	TRAFAC	pink	IRGB	M.musculus
345	6nz6_A	39	148	D	149	Y	I	4	TRAFAC	red	YcjX	S.oneidensis
346	6nz6_B	39	148	D	149	Y	I	4	TRAFAC	red	YcjX	S.oneidensis
347	6nz5_A	39	148	D	149	Y	I	1	TRAFAC	red	YcjX	S.oneidensis
348	6nz5_B	39	148	D	149	Y	I	4	TRAFAC	red	YcjX	S.oneidensis
349	6nz4_A	39	148	D	149	Y	I	4	TRAFAC	red	YcjX	S.oneidensis
350	6nz4_B	39	148	D	149	Y	I	4	TRAFAC	red	YcjX	S.oneidensis
351	5fh9_A	16	56	D	57	L	F	5	TRAFAC	purple	FeoB	Bacillus. Sp
352	5fh9_B	16	56	D	57	L	F	5	TRAFAC	purple	FeoB	Bacillus. Sp
353	5ck5_A	63	146	D	147	T	L	3	TRAFAC	green	SRb	C.thermophilum
354	5ck5_B	63	146	D	147	T	L	3	TRAFAC	green	SRb	C.thermophilum
355	5ck5_C	63	146	D	147	T	L	3	TRAFAC	green	SRb	C.thermophilum
356	5ck5_D	63	146	D	147	T	L	3	TRAFAC	green	SRb	C.thermophilum
357	5ck4_A	63	146	D	147	T	L	4	TRAFAC	pink	SRb	C.thermophilum
358	5ck4_B	63	146	D	147	T	L	4	TRAFAC	pink	SRb	C.thermophilum
359	4aur_A	66	108	D	109	T	I	5	TRAFAC	NA	LeoA	E.coli
360	3nxs_A	67	153	E	154	T	I	4	TRAFAC	pink	MeaB	M.smegmatis
361	3md0_A	71	157	E	158	T	I	4	TRAFAC	green	MeaB	M.tuberculosis
362	3k53_A	16	56	D	57	L	F	5	TRAFAC	black	FeoB	P.furiosus
363	3k53_B	16	56	D	57	L	F	5	TRAFAC	black	FeoB	P.furiosus
364	3k53_C	16	56	D	57	L	F	5	TRAFAC	black	FeoB	P.furiosus
365	3k53_D	16	56	D	57	L	F	5	TRAFAC	black	FeoB	P.furiosus
366	3i8s_A	16	56	D	57	L	F	5	TRAFAC	black	FeoB	P.furiosus
367	3i8s_B	16	56	D	57	L	F	5	TRAFAC	black	FeoB	E.coli
368	3i8s_C	16	56	D	57	L	F	5	TRAFAC	purple	FeoB	E.coli
369	3dpu_A	465	515	D	516	F	L	5	TRAFAC	NA	RocCOR	C.tepidum
370	2yv5_A	178	222	D	223	T	L	4	TRAFAC	NA	Yjeq	A.aeolicus
371	2wjg_A	16	56	D	57	L	F	4	TRAFAC	black	FeoB	M.janaschii
372	2wjg_B	16	56	D	57	L	F	4	TRAFAC	black	FeoB	M.janaschii
373	1svw_A	36	75	D	76	V	I	2	TRAFAC	green	YsxC	B.subtilis
374	1svw_B	36	75	D	76	V	I	2	TRAFAC	green	YsxC	B.subtilis
375	1svi_A	36	75	D	76	V	I	4	TRAFAC	pink	YsxC	B.subtilis
376	1puj_A	133	171	D	172	T	I	2	TRAFAC	pink	YsxC	B.subtilis
377	1ni3_A	33	91	D	92	I	F	6	TRAFAC	black	YchF	S.pombe
378	1lnz_A	171	212	D	213	L	L	5	TRAFAC	pink	Obg	B.subtilis
379	1lnz_B	171	212	D	213	L	L	3	TRAFAC	pink	Obg	B.subtilis
380	1exm_A	24	81	D	82	C	T	2	TRAFAC	green	eF-Tu	T.thermophilus
381	2w2v_A	16	57	D	58	T	L	1	TRAFAC	green	Rac2	H.sapiens
382	2w2v_B	16	57	D	58	T	L	1	TRAFAC	green	Rac2	H.sapiens
383	2w2v_C	16	57	D	58	T	L	1	TRAFAC	green	Rac2	H.sapiens
384	2w2v_D	16	57	D	58	T	L	1	TRAFAC	green	Rac2	H.sapiens
385	6zhm_A	170	214	D	215	T	L	4	TRAFAC	NA	RsgA	H.sapiens
386	5ca8_A	71	123	D	124	V	L	3	TRAFAC	green	Sey1p	C.albicans
387	3vr1_A	25	87	D	88	T	T	4	TRAFAC	gray	RF3	D.vulgaris
388	3vr1_B	25	87	D	88	T	T	4	TRAFAC	gray	RF3	D.vulgaris
389	3vr1_C	25	87	D	88	T	T	4	TRAFAC	gray	RF3	D.vulgaris
390	3vr1_D	25	87	D	88	T	T	4	TRAFAC	gray	RF3	D.vulgaris
391	3ec1_A	175	218	D	219	T	I	4	TRAFAC	NA	YqeH	G.stearothermophilus
392	3ec1_B	175	218	D	219	T	I	4	TRAFAC	NA	YqeH	G.stearothermophilus
393	3b9q_A	177	254	D	255	T	L	5	SIMBI	green	FtsY	A.thaliana
394	1u0l_A	176	221	D	222	T	L	4	TRAFAC	NA	Yjeq	T.maritima
395	1u0l_B	476	521	D	522	T	L	4	TRAFAC	NA	Yjeq	T.maritima
396	1u0l_C	776	821	D	822	T	L	4	TRAFAC	NA	Yjeq	T.maritima
397	1elo_A	25	83	D	84	T	T	5	TRAFAC	NA	eF-G	T.thermophilus
398	2yin_C	16	57	D	58	T	L	5	TRAFAC	green	Rac1	H.sapiens
399	2yin_D	16	57	D	58	T	L	5	TRAFAC	green	Rac1	H.sapiens
400	6h6k_A	22	93	D	94	A	V	1	TRAFAC	green	IF2	S.solfataricus
401	6h6k_B	22	93	D	94	A	V	1	TRAFAC	green	IF2	S.solfataricus
402	6h6k_C	22	93	D	94	A	V	1	TRAFAC	pink	IF2	S.solfataricus
403	6h6k_D	22	93	D	94	A	V	1	TRAFAC	pink	IF2	S.solfataricus
404	6h6k_E	22	93	D	94	A	V	1	TRAFAC	green	IF2	S.solfataricus
405	4rd6_A	22	93	D	94	A	V	3	TRAFAC	green	IF2	S.solfataricus
406	3vqt_A	25	87	D	88	T	T	4	TRAFAC	gray	RF3	D.vulgaris
407	3vqt_B	25	87	D	88	T	T	4	TRAFAC	gray	RF3	D.vulgaris
408	3vqt_C	25	87	D	88	T	T	4	TRAFAC	gray	RF3	D.vulgaris
409	3vqt_D	25	87	D	88	T	T	4	TRAFAC	gray	RF3	D.vulgaris
410	1ega_A	21	62	D	63	T	L	6	TRAFAC	NA	ERA	E.coli
411	1ega_B	21	62	D	63	T	L	6	TRAFAC	NA	ERA	E.coli
412	3bfk_A	24	67	D	68	T	L	4	TRAFAC	green	Rab11	P.falciparum
413	3bfk_B	24	67	D	68	T	L	4	TRAFAC	green	Rab11	P.falciparum
414	3bfk_C	24	67	D	68	T	L	4	TRAFAC	green	Rab11	P.falciparum
415	3bfk_D	24	67	D	68	T	L	4	TRAFAC	green	Rab11	P.falciparum
416	3bfk_E	24	67	D	68	T	L	4	TRAFAC	green	Rab11	P.falciparum
417	1r5o_A	251	322	D	323	A	G	1	TRAFAC	NA	Sup35	S.pombe
418	4p4u_A	83	178	D	179	L	L	6	TRAFAC	pink	MxA	H.sapiens
419	4p4s_A	83	178	D	179	L	L	2	TRAFAC	green	MxA	H.sapiens
420	4p4s_B	83	178	D	179	L	L	2	TRAFAC	green	MxA	H.sapiens
421	1tnd_A	42	196	D	197	V	V	2	TRAFAC	green	Transducin-alpha	B.taurus
422	1tnd_B	42	196	D	197	V	V	2	TRAFAC	green	Transducin-alpha	B.taurus
423	1tnd_C	42	196	D	197	V	V	2	TRAFAC	green	Transducin-alpha	B.taurus
424	5d3q_A	44	136	D	137	L	L	4	TRAFAC	pink	Dynamin	H.sapiens
425	5d3q_B	44	136	D	137	L	L	4	TRAFAC	pink	Dynamin	H.sapiens
426	4p4t_A	83	178	D	179	L	L	4	TRAFAC	pink	MxA	H.sapiens
427	3jza_A	21	63	D	64	T	L	6	TRAFAC	NA	Rab1b	H.sapiens
428	1f5n_A	51	97	D	98	T	M	2	TRAFAC	green	GNP1	H.sapiens
429	6x1g_B	16	57	D	58	T	L	5	TRAFAC	pink	Rec1	H.sapiens
430	6x1g_D	16	57	D	58	T	L	5	TRAFAC	pink	Rec1	H.sapiens
431	1xtr_A	19	60	D	61	T	T	2	TRAFAC	green	Rheb	H.sapiens
432	1n6h_A	33	75	D	76	T	V	2	TRAFAC	green	Rab5a	H.sapiens
433	2ngr_A	16	57	D	58	T	L	2	TRAFAC	green	cdc42	H.sapiens
434	1kzg_B	16	57	D	58	T	L	5	TRAFAC	green	cdc42	H.sapiens
435	1kzg_D	1016	1057	D	1058	T	L	5	TRAFAC	green	cdc42	H.sapiens
436	6ajl_B	16	57	D	58	T	L	5	TRAFAC	green	cdc42	H.sapiens
437	6ajl_D	16	57	D	58	T	L	5	TRAFAC	green	cdc42	H.sapiens
438	6ajl_F	16	57	D	58	T	L	5	TRAFAC	green	cdc42	H.sapiens
439	6ajl_H	16	57	D	58	T	L	5	TRAFAC	green	cdc42	H.sapiens
440	6kx2_A	18	59	D	60	T	L	4	Other	green	pfkB	H.sapiens
441	6djl_A	24	66	D	67	T	L	5	TRAFAC	green	Rab11	H.sapiens
442	6djl_F	24	66	D	67	T	L	5	TRAFAC	green	Rab11	H.sapiens
443	6djl_G	24	66	D	67	T	L	5	TRAFAC	green	Rab11	H.sapiens
444	6djl_H	24	66	D	67	T	L	5	TRAFAC	green	Rab11	H.sapiens
445	5x4b_A	16	57	D	58	T	F	3	TRAFAC	green	EngA	B.subtilis
446	5x4b_B	16	57	D	58	T	F	3	TRAFAC	blue	EngA	B.subtilis
447	1yr6_A	13	101	D	102	T	T	5	SIMBI	green	PAB0955	E.coli
448	5hcn_A	16	106	D	107	T	M	2	TRAFAC	green	Npa3	S.cerevisiae
449	3bb1_A	52	93	D	94	T	V	2	TRAFAC	green	Toc34	P.sativum
450	3bb1_B	52	93	D	94	T	V	2	TRAFAC	green	Toc34	P.sativum
451	3bb1_C	52	93	D	94	T	V	2	TRAFAC	green	Toc34	P.sativum
452	3bb1_D	52	93	D	94	T	V	2	TRAFAC	green	Toc34	P.sativum
453	3bb1_E	52	93	D	94	T	V	2	TRAFAC	green	Toc34	P.sativum
454	3bb1_F	52	93	D	94	T	V	2	TRAFAC	green	Toc34	P.sativum
455	3bb1_G	52	93	D	94	T	V	2	TRAFAC	green	Toc34	P.sativum
456	3bb1_H	52	93	D	94	T	V	2	TRAFAC	green	Toc34	P.sativum
457	7ves_A	69	113	D	114	L	I	5	TRAFAC	pink	Irgb6	M.musculus
458	6di7_A	56	170	D	171	L	L	3	TRAFAC	green	Vps1	C.thermophilum
459	5nkm_B	99	150	D	151	C	L	5	TRAFAC	green	SMG9	C.elegans
460	5nkm_D	99	150	D	151	C	L	5	TRAFAC	green	SMG9	C.elegans
461	5nkm_F	99	150	D	151	C	L	5	TRAFAC	green	SMG9	C.elegans
462	5niy_A	306	382	D	383	T	I	1	SIMBI	green	FtsY	E.coli
463	5l3w_A	186	262	D	263	T	I	4	SIMBI	green	FtsY	S.acidocaldarius
464	3p1j_A	35	77	D	78	T	G	5	TRAFAC	green	IMAP2	H.sapiens
465	3p1j_B	35	77	D	78	T	G	5	TRAFAC	pink	IMAP2	H.sapiens
466	3p1j_C	35	77	D	78	T	G	5	TRAFAC	green	IMAP2	H.sapiens
467	3p1j_D	35	77	D	78	T	G	5	TRAFAC	green	IMAP2	H.sapiens
