## Supplementary material for "Conserved Link between Catalytic Site Interactions and Global Conformation in P-loop Enzymes": Dataset 2

### Sheet: The_ASCE_group
INDEX	PDB_chainID	Walker-A Lys INDEX	Walker-B Asp INDEX (a)	a INDEX	a RESIDUE	b INDEX	b RESIDUE	Ki+4 RESIDUE	LIGAND STATUS	FAMILY	PROTEIN NAME	CLUSTER ID	ORGANISM
1	6u1y_A	236	282	330	T	331	T	I	2	AAA+	Bcs1	Red	M.Musculus
2	6u1y_B	236	282	330	T	331	T	I	2	AAA+	Bcs1	Red	M.Musculus
3	6u1y_C	236	282	330	T	331	T	I	2	AAA+	Bcs1	Red	M.Musculus			INDEX OF LIGAND STATUS (ASCE BRANCH)
4	6u1y_D	236	282	330	T	331	T	I	2	AAA+	Bcs1	Red	M.Musculus			1: ATP
5	6u1y_E	236	282	330	T	331	T	I	2	AAA+	Bcs1	Red	M.Musculus			2: ATP•Mg2+
6	6u1y_F	236	282	330	T	331	T	I	2	AAA+	Bcs1	Red	M.Musculus			3: ADP•Mg2+
7	6u1y_G	236	282	330	T	331	T	I	2	AAA+	Bcs1	Red	M.Musculus			4: ADP
8	6ukp_A	236	282	330	T	331	T	I	5	AAA+	Bcs1	Red	M.Musculus			5: Apo
9	6ukp_B	236	282	330	T	331	T	I	5	AAA+	Bcs1	Red	M.Musculus			6: Phosphate or sulfate
10	6ukp_C	236	282	330	T	331	T	I	5	AAA+	Bcs1	Red	M.Musculus			7: ADP + Phosphate
11	6ukp_D	236	282	330	T	331	T	I	5	AAA+	Bcs1	Red	M.Musculus			8: Phosphate•Mg2+
12	6ukp_E	236	282	330	T	331	T	I	5	AAA+	Bcs1	Red	M.Musculus			9: Phosphate
13	6ukp_F	236	282	330	T	331	T	I	5	AAA+	Bcs1	Red	M.Musculus
14	6ukp_G	236	282	330	T	331	T	I	5	AAA+	Bcs1	Red	M.Musculus
15	2zan_A	180	234	277	A	278	T	A	2	AAA+	SKD1/VPS4B	Green1	M.Musculus
16	5zql_A	255	308	358	A	359	T	A	5	AAA+	Katanin	Red	H.sapiens
17	5zql_B	255	308	358	A	359	T	A	5	AAA+	Katanin	Red	H.sapiens
18	1lv7_A	201	254	299	A	300	T	A	6	AAA+	FtsH	0	E.coli
19	6b5d_A	239	292	338	A	339	T	A	4	AAA+	Katanin	Red	C.elegans
20	6p8v_A	87	158	202	C	203	T	A	5	AAA+	Trip13_like	Blue	E.coli
21	6p8v_B	87	158	202	C	203	T	A	1	AAA+	Trip13_like	Blue	E.coli
22	6p8v_C	87	158	202	C	203	T	A	1	AAA+	Trip13_like	Green1	E.coli
23	6p8v_D	87	158	202	C	203	T	A	1	AAA+	Trip13_like	Green1	E.coli
24	6p8v_E	87	158	202	C	203	T	A	5	AAA+	Trip13_like	Blue	E.coli
25	6p8v_F	87	158	202	C	203	T	A	5	AAA+	Trip13_like	Blue	E.coli
26	5zqm_A	255	308	358	A	359	T	A	1	AAA+	Katanin	Red	H.sapiens
27	2zao_A	180	234	277	A	278	T	A	4	AAA+	SKD1/VPS4B	Green1	M.Musculus
28	2zam_A	180	234	277	A	278	T	A	5	AAA+	SKD1/VPS4B	Red	M.Musculus
29	1nsf_A	549	603	645	T	646	T	A	2	AAA+	NSF	Blue	C.griseus
30	1do0_A	63	256	307	S	308	G	A	1	AAA+	HslU	Red	E.coli
31	1do0_B	63	256	307	S	308	G	A	1	AAA+	HslU	Red	E.coli
32	1do0_C	63	256	307	S	308	G	A	6	AAA+	HslU	Red	E.coli
33	1do0_D	63	256	307	S	308	G	A	1	AAA+	HslU	Red	E.coli
34	1do0_E	63	256	307	S	308	G	A	1	AAA+	HslU	Red	E.coli
35	1do0_F	63	256	307	S	308	G	A	6	AAA+	HslU	Red	E.coli
36	4ypl_A	361	422	470	T	471	A	G	5	AAA+	LonA	Red	M.taiwanesis
37	4ypl_B	361	422	470	T	471	A	G	4	AAA+	LonA	Red	M.taiwanesis
38	4ypl_C	361	422	470	T	471	A	G	5	AAA+	LonA	Red	M.taiwanesis
39	4ypl_D	361	422	470	T	471	A	G	4	AAA+	LonA	Red	M.taiwanesis
40	4ypl_E	361	422	470	T	471	A	G	5	AAA+	LonA	Red	M.taiwanesis
41	4ypl_F	361	422	470	T	471	A	G	4	AAA+	LonA	Red	M.taiwanesis
42	6n2i_A	362	423	471	T	472	S	G	4	AAA+	LonA	Red	E.coli
43	2qz4_A	355	408	454	S	455	T	A	4	AAA+	Paraplegin	Red	H.sapiens
44	5z6q_A	388	441	485	A	486	T	A	5	AAA+	Spastin	Red	H.sapiens
45	4ypn_A	361	422	470	T	471	A	G	5	AAA+	LonA	Red	M.taiwanesis
46	6gco_A	201	254	300	A	301	T	A	4	AAA+	FtsH	Red	A.aeolicus
47	6gco_B	201	254	300	A	301	T	A	4	AAA+	FtsH	Red	A.aeolicus
48	6gcn_A	201	254	300	A	301	T	A	4	AAA+	FtsH	Red	A.aeolicus
49	6gcn_B	201	254	300	A	301	T	A	4	AAA+	FtsH	Red	A.aeolicus
50	6gcn_C	201	254	300	A	301	T	A	4	AAA+	FtsH	Red	A.aeolicus
51	6gcn_D	201	254	300	A	301	T	A	4	AAA+	FtsH	Red	A.aeolicus
52	1e94_E	63	256	307	S	308	G	A	1	AAA+	HslU	Red	E.coli
53	1e94_F	63	256	307	S	308	G	A	1	AAA+	HslU	Red	E.coli
54	1jbk_A	212	278	313	A	314	T	V	5	AAA+	ClpB	Red	E.coli
55	6sh3_A	273	319	363	T	364	T	I	4	AAA+	Bcs1	Red	S.cerevisiae
56	6sh3_B	273	319	363	T	364	T	I	4	AAA+	Bcs1	Red	S.cerevisiae
57	6sh3_C	273	319	363	T	364	T	I	4	AAA+	Bcs1	Red	S.cerevisiae
58	6sh3_D	273	319	363	T	364	T	I	4	AAA+	Bcs1	Red	S.cerevisiae
59	6sh3_E	273	319	363	T	364	T	I	4	AAA+	Bcs1	Red	S.cerevisiae
60	6sh3_F	273	319	363	T	364	T	I	4	AAA+	Bcs1	Red	S.cerevisiae
61	6sh3_G	273	319	363	T	364	T	I	4	AAA+	Bcs1	Red	S.cerevisiae
62	6b5c_A	254	307	357	A	358	T	A	5	AAA+	Katanin	Red	H.sapiens
63	6ugd_A	239	292	338	A	339	T	A	2	AAA+	Katanin	Magenta	E.coli
64	6ugd_B	239	292	338	A	339	T	A	2	AAA+	Katanin	Magenta	E.coli
65	6ugd_C	239	292	338	A	339	T	A	2	AAA+	Katanin	Magenta	E.coli
66	6ugd_D	239	292	338	A	339	T	A	2	AAA+	Katanin	Magenta	E.coli
67	6ugd_E	239	292	338	A	339	T	A	2	AAA+	Katanin	Magenta	E.coli
68	6ugd_F	239	292	338	A	339	T	A	1	AAA+	Katanin	Gray	E.coli
69	6az0_A	327	380	422	A	423	T	A	2	AAA+	YME1	Magenta	A.nidulans
70	6az0_B	327	380	422	A	423	T	A	2	AAA+	YME1	Magenta	A.nidulans
71	6az0_C	327	380	422	A	423	T	A	2	AAA+	YME1	Magenta	A.nidulans
72	6az0_D	327	380	422	A	423	T	A	2	AAA+	YME1	Magenta	A.nidulans
73	6az0_E	327	380	422	A	423	T	A	4	AAA+	YME1	Red	A.nidulans
74	6az0_F	327	380	422	A	423	T	A	5	AAA+	YME1	Red	A.nidulans
75	6uks_A	236	282	330	T	331	T	I	2	AAA+	Bcs1	Red	M.Musculus
76	6uks_B	236	282	330	T	331	T	I	2	AAA+	Bcs1	Red	M.Musculus
77	6uks_C	236	282	330	T	331	T	I	2	AAA+	Bcs1	Red	M.Musculus
78	6uks_D	236	282	330	T	331	T	I	2	AAA+	Bcs1	Red	M.Musculus
79	6uks_E	236	282	330	T	331	T	I	2	AAA+	Bcs1	Red	M.Musculus
80	6uks_F	236	282	330	T	331	T	I	2	AAA+	Bcs1	Red	M.Musculus
81	6uks_G	236	282	330	T	331	T	I	2	AAA+	Bcs1	Red	M.Musculus
82	6l1q_A	50	110	153	S	154	Y	V	7	AAA+	MoxR	Red	A.ferrooxidans
83	6l1q_B	50	110	153	S	154	Y	V	7	AAA+	MoxR	Red	A.ferrooxidans
84	6l1q_C	50	110	153	S	154	Y	V	7	AAA+	MoxR	Red	A.ferrooxidans
85	4xgu_A	185	252	298	T	299	S	C	6	AAA+	Trip13	Red	C.elegans
86	4xgu_B	185	252	298	T	299	S	C	4	AAA+	Trip13	Red	C.elegans
87	4xgu_C	185	252	298	T	299	S	C	6	AAA+	Trip13	Red	C.elegans
88	4xgu_D	185	252	298	T	299	S	C	6	AAA+	Trip13	Red	C.elegans
89	4xgu_E	185	252	298	T	299	S	C	4	AAA+	Trip13	Red	C.elegans
90	4xgu_F	185	252	298	T	299	S	C	6	AAA+	Trip13	Red	C.elegans
91	1ht2_E	63	256	307	S	308	G	A	4	AAA+	HslU	Red	E.coli
92	1ht2_F	63	256	307	S	308	G	A	4	AAA+	HslU	Red	E.coli
93	1ht2_G	63	256	307	S	308	G	A	4	AAA+	HslU	Red	E.coli
94	1ht2_H	63	256	307	S	308	G	A	4	AAA+	HslU	Red	E.coli
95	1ht1_E	63	256	307	S	308	G	A	4	AAA+	HslU	Red	E.coli
96	1ht1_F	63	256	307	S	308	G	A	4	AAA+	HslU	Red	E.coli
97	1ht1_G	63	256	307	S	308	G	A	4	AAA+	HslU	Red	E.coli
98	1ht1_I	63	256	307	S	308	G	A	4	AAA+	HslU	Red	E.coli
99	1g3i_A	63	257	308	S	309	G	A	1	AAA+	HslU	Red	H.influenzae
100	1g3i_B	63	257	308	S	309	G	A	1	AAA+	HslU	Red	H.influenzae
101	1g3i_C	63	257	308	S	309	G	A	1	AAA+	HslU	Red	H.influenzae
102	1g3i_D	63	257	308	S	309	G	A	1	AAA+	HslU	Red	H.influenzae
103	1g3i_E	63	257	308	S	309	G	A	1	AAA+	HslU	Red	H.influenzae
104	1g3i_F	63	257	308	S	309	G	A	1	AAA+	HslU	Red	H.influenzae
105	1g3i_S	63	257	308	S	309	G	A	1	AAA+	HslU	Red	H.influenzae
106	1g3i_T	63	257	308	S	309	G	A	1	AAA+	HslU	Red	H.influenzae
107	1g3i_U	63	257	308	S	309	G	A	1	AAA+	HslU	Red	H.influenzae
108	1g3i_V	63	257	308	S	309	G	A	1	AAA+	HslU	Red	H.influenzae
109	1g3i_W	63	257	308	S	309	G	A	1	AAA+	HslU	Red	H.influenzae
110	1g3i_X	63	257	308	S	309	G	A	1	AAA+	HslU	Red	H.influenzae
111	5ji3_E	63	256	307	S	308	G	A	4	AAA+	HslU	Red	E.coli
112	5ji3_F	63	256	307	S	308	G	A	4	AAA+	HslU	Red	E.coli
113	6nyy_B	354	407	452	G	453	T	A	2	AAA+	AFG3L2	Red	H.sapiens
114	6nyy_C	354	407	452	G	453	T	A	2	AAA+	AFG3L2	Magenta	H.sapiens
115	6nyy_D	354	407	452	G	453	T	A	2	AAA+	AFG3L2	Magenta	H.sapiens
116	6nyy_E	354	407	452	G	453	T	A	4	AAA+	AFG3L2	Red	H.sapiens
117	1iqp_A	59	117	146	S	147	C	A	4	AAA+	Clamp Loader	Red	P.furiosus
118	1iqp_B	59	117	146	S	147	C	A	4	AAA+	Clamp Loader	Red	P.furiosus
119	1iqp_C	59	117	146	S	147	C	A	4	AAA+	Clamp Loader	Red	P.furiosus
120	1iqp_D	59	117	146	S	147	C	A	5	AAA+	Clamp Loader	Red	P.furiosus
121	1iqp_E	59	117	146	S	147	C	A	4	AAA+	Clamp Loader	Red	P.furiosus
122	1iqp_F	59	117	146	S	147	C	A	5	AAA+	Clamp Loader	Red	P.furiosus
123	1g41_A	63	257	308	S	309	G	A	4	AAA+	HslU	Red	H.influenzae
124	2c9o_A	76	302	330	A	331	S	A	4	AAA+	RuvBL1	Red	H.sapiens
125	2c9o_B	76	302	330	A	331	S	A	4	AAA+	RuvBL1	Red	H.sapiens
126	2c9o_C	76	302	330	A	331	S	A	4	AAA+	RuvBL1	Red	H.sapiens
127	2xsz_A	90	213	241	A	242	S	A	1	AAA+	RuvBL1	Red	H.sapiens
128	2xsz_B	90	213	241	A	242	S	A	1	AAA+	RuvBL1	Red	H.sapiens
129	2xsz_C	90	213	241	A	242	S	A	1	AAA+	RuvBL1	Red	H.sapiens
130	2xsz_D	98	214	242	A	243	T	A	1	AAA+	RuvBL2	Red	H.sapiens
131	2xsz_E	98	214	242	A	243	T	A	1	AAA+	RuvBL2	Red	H.sapiens
132	2xsz_F	98	214	242	A	243	T	A	1	AAA+	RuvBL2	Red	H.sapiens
133	1g4a_E	63	256	307	S	308	G	A	4	AAA+	HslU	Red	E.coli
134	1g4a_F	63	256	307	S	308	G	A	4	AAA+	HslU	Red	E.coli
135	1im2_A	63	257	308	S	309	G	A	4	AAA+	HslU	Red	H.influenzae
136	5vqa_A	185	252	298	T	299	S	C	1	AAA+	Trip13	Red	H.sapiens
137	1um8_A	155	214	278	A	279	G	A	4	AAA+	ClpX	Red	H.pylori
138	3hws_A	125	184	248	G	249	G	A	4	AAA+	ClpX	Red	E.coli
139	3hws_B	125	184	248	G	249	G	A	4	AAA+	ClpX	Red	E.coli
140	3hws_C	125	184	248	G	249	G	A	6	AAA+	ClpX	Red	E.coli
141	3hws_D	125	184	248	G	249	G	A	4	AAA+	ClpX	Red	E.coli
142	3hws_E	125	184	248	G	249	G	A	4	AAA+	ClpX	Red	E.coli
143	3hws_F	125	184	248	G	249	G	A	6	AAA+	ClpX	Red	E.coli
144	1xwi_A	180	234	277	A	278	T	A	6	AAA+	VPS4B	Red	H.sapiens
145	3m6a_A	360	421	469	T	470	A	A	4	AAA+	Lon Protease	Red	B.subtilis
146	3m6a_B	360	421	469	T	470	A	A	4	AAA+	Lon Protease	Red	B.subtilis
147	3m6a_C	360	421	469	T	470	A	A	4	AAA+	Lon Protease	Red	B.subtilis
148	3m6a_D	360	421	469	T	470	A	A	4	AAA+	Lon Protease	Red	B.subtilis
149	3m6a_E	360	421	469	T	470	A	A	4	AAA+	Lon Protease	Red	B.subtilis
150	3m6a_F	360	421	469	T	470	A	A	4	AAA+	Lon Protease	Red	B.subtilis
151	4l16_A	362	415	459	A	460	T	G	4	AAA+	FIGL-1	Red	C.elegans
152	4l15_A	362	415	459	A	460	T	G	5	AAA+	FIGL-1	Red	C.elegans
153	1e32_A	251	304	346	A	347	T	A	4	AAA+	p97	Red	M.Musculus
154	3uk6_A	83	299	327	A	328	T	A	4	AAA+	Tip48	Red	H.sapiens
155	3uk6_B	83	299	327	A	328	T	A	4	AAA+	Tip48	Red	H.sapiens
156	3uk6_C	83	299	327	A	328	T	A	4	AAA+	Tip48	Red	H.sapiens
157	3uk6_D	83	299	327	A	328	T	A	4	AAA+	Tip48	Red	H.sapiens
158	3uk6_E	83	299	327	A	328	T	A	4	AAA+	Tip48	Red	H.sapiens
159	3uk6_F	83	299	327	A	328	T	A	4	AAA+	Tip48	Red	H.sapiens
160	3uk6_G	83	299	327	A	328	T	A	4	AAA+	Tip48	Red	H.sapiens
161	3uk6_I	83	299	327	A	328	T	A	4	AAA+	Tip48	Red	H.sapiens
162	1s3s_A	251	304	346	A	347	T	A	4	AAA+	p97	Red	M.Musculus
163	1s3s_B	251	304	346	A	347	T	A	4	AAA+	p97	Red	M.Musculus
164	1s3s_C	251	304	346	A	347	T	A	4	AAA+	p97	Red	M.Musculus
165	1s3s_D	251	304	346	A	347	T	A	4	AAA+	p97	Red	M.Musculus
166	1s3s_E	251	304	346	A	347	T	A	4	AAA+	p97	Red	M.Musculus
167	1s3s_F	251	304	346	A	347	T	A	4	AAA+	p97	Red	M.Musculus
168	3pvs_A	63	113	140	A	141	T	A	6	AAA+	MgsA	Red	E.coli
169	3pvs_B	63	113	140	A	141	T	A	6	AAA+	MgsA	Red	E.coli
170	3pvs_C	63	113	140	A	141	T	A	6	AAA+	MgsA	Red	E.coli
171	3pvs_D	63	113	140	A	141	T	A	6	AAA+	MgsA	Red	E.coli
172	2qpa_A	179	232	275	A	276	T	A	4	AAA+	Vps4	Red	S.cerevisiae
173	2qpa_B	179	232	275	A	276	T	A	6	AAA+	Vps4	Red	S.cerevisiae
174	2qpa_C	179	232	275	A	276	T	A	6	AAA+	Vps4	Red	S.cerevisiae
175	6h7x_A	83	299	327	A	328	T	A	5	AAA+	RuvBL2	Red	H.sapiens
176	3syl_A	80	137	175	A	176	G	A	6	AAA+	CbbX	Red	C.sphaeroides
177	3syl_B	80	137	175	A	176	G	A	6	AAA+	CbbX	0	C.sphaeroides
178	5ifs_B	251	304	346	A	347	T	A	3	AAA+	p97	Red	H.sapiens
179	5ifs_D	251	304	346	A	347	T	A	3	AAA+	p97	Red	H.sapiens
180	4hse_A	204	270	305	A	306	T	V	4	AAA+	ClpB	Red	T.thermophilus
181	1in4_A	64	109	156	A	157	T	A	4	AAA+	RuvB	Red	T.maritima
182	2hcb_A	125	180	212	A	213	S	L	2	AAA+	DnaA	Blue	A.aeolicus
183	2hcb_B	125	180	212	A	213	S	L	2	AAA+	DnaA	Blue	A.aeolicus
184	2hcb_C	125	180	212	A	213	S	L	2	AAA+	DnaA	Blue	A.aeolicus
185	2hcb_D	125	180	212	A	213	S	L	2	AAA+	DnaA	Blue	A.aeolicus
186	3r8f_A	125	180	212	A	213	S	L	2	AAA+	DnaA	Blue	A.aeolicus
187	3r8f_B	125	180	212	A	213	S	L	2	AAA+	DnaA	Blue	A.aeolicus
188	3r8f_C	125	180	212	A	213	S	L	2	AAA+	DnaA	Blue	A.aeolicus
189	3r8f_D	125	180	212	A	213	S	L	2	AAA+	DnaA	Blue	A.aeolicus
190	4ww4_A	77	303	331	A	332	S	A	4	AAA+	Rvb1	Red	E.coli
191	4ww4_B	83	298	326	A	327	S	A	4	AAA+	Rvb2	Red	E.coli
192	2rko_A	179	232	275	A	276	T	A	5	AAA+	Vps4p	Red	S.cerevisiae
193	5uj7_A	540	620	652	I	653	A	V	2	AAA+	OriC	Green1	H.sapiens
194	5uj7_B	540	620	652	I	653	A	V	2	AAA+	OriC	Red	H.sapiens
195	5uj7_C	73	159	192	L	193	T	I	2	AAA+	OriC	Red	H.sapiens
196	5uj7_D	73	159	192	L	193	T	I	2	AAA+	OriC	Red	H.sapiens
197	5uj7_E	43	125	157	L	158	S	T	1	AAA+	OriC	Red	H.sapiens
198	5uj7_F	43	125	157	L	158	S	T	1	AAA+	OriC	Red	H.sapiens
199	6pdw_B	160	213	261	A	262	T	A	2	AAA+	Msp1	Blue	E.coli
200	6pdw_C	160	213	261	A	262	T	A	2	AAA+	Msp1	Blue	E.coli
201	6pdw_D	160	213	261	A	262	T	A	2	AAA+	Msp1	Blue	E.coli
202	6pdw_E	160	213	261	A	262	T	A	2	AAA+	Msp1	Blue	E.coli
203	6ap1_A	179	232	275	A	276	T	A	2	AAA+	Vps4p	Magenta	S.cerevisiae
204	6ap1_B	179	232	275	A	276	T	A	2	AAA+	Vps4p	Magenta	S.cerevisiae
205	6ap1_C	179	232	275	A	276	T	A	2	AAA+	Vps4p	Magenta	S.cerevisiae
206	6ap1_D	179	232	275	A	276	T	A	3	AAA+	Vps4p	Magenta	S.cerevisiae
207	6ap1_E	179	232	275	A	276	T	A	4	AAA+	Vps4p	Green1	S.cerevisiae
208	6ap1_F	179	232	275	A	276	T	A	5	AAA+	Vps4p	Red	S.cerevisiae
209	6vfx_A	125	184	248	G	249	G	A	2	AAA+	ClpXP	Red	E.coli
210	6vfx_B	125	184	248	G	249	G	A	2	AAA+	ClpXP	Red	E.coli
211	6vfx_C	125	184	248	G	249	G	A	2	AAA+	ClpXP	Red	E.coli
212	6vfx_D	125	184	248	G	249	G	A	2	AAA+	ClpXP	Red	E.coli
213	6vfx_E	125	184	248	G	249	G	A	2	AAA+	ClpXP	Red	E.coli
214	6vfx_F	125	184	248	G	249	G	A	2	AAA+	ClpXP	Red	E.coli
215	5kzf_A	203	275	318	A	319	S	A	5	AAA+	Mpa	Red	M.tuberculosis
216	5kzf_B	203	275	318	A	319	S	A	5	AAA+	Mpa	Red	M.tuberculosis
217	5kzf_C	203	275	318	A	319	S	A	5	AAA+	Mpa	0	M.tuberculosis
218	5kzf_D	203	275	318	A	319	S	A	5	AAA+	Mpa	Red	M.tuberculosis
219	5kzf_E	203	275	318	A	319	S	A	5	AAA+	Mpa	Red	M.tuberculosis
220	5kzf_F	203	275	318	A	319	S	A	5	AAA+	Mpa	Red	M.tuberculosis
221	5kzf_G	203	275	318	A	319	S	A	5	AAA+	Mpa	Gray	M.tuberculosis
222	5kzf_H	203	275	318	A	319	S	A	5	AAA+	Mpa	Red	M.tuberculosis
223	5kzf_I	203	275	318	A	319	S	A	5	AAA+	Mpa	Red	M.tuberculosis
224	5kzf_J	203	275	318	A	319	S	A	5	AAA+	Mpa	Red	M.tuberculosis
225	5kzf_K	203	275	318	A	319	S	A	5	AAA+	Mpa	Red	M.tuberculosis
226	5kzf_L	203	275	318	A	319	S	A	5	AAA+	Mpa	Red	M.tuberculosis
227	5z6r_A	388	441	485	A	486	T	A	1	AAA+	Spastin	Red	H.sapiens
228	3whl_A	228	281	326	A	327	T	A	1	AAA+	Nas2	Red	S.cerevisiae
229	3whl_C	228	281	326	A	327	T	A	1	AAA+	Nas2	Red	S.cerevisiae
230	3whl_E	228	281	326	A	327	T	A	1	AAA+	Nas2	Red	S.cerevisiae
231	3whl_G	228	281	326	A	327	T	A	1	AAA+	Nas2	Red	S.cerevisiae
232	5kwa_A	299	371	414	A	415	S	A	3	AAA+	Mpa	Red	M.tuberculosis
233	5kwa_B	299	371	414	A	415	S	A	3	AAA+	Mpa	Red	M.tuberculosis
234	3whk_A	228	281	326	A	327	T	A	1	AAA+	Nas2	Red	S.cerevisiae
235	3whk_B	228	281	326	A	327	T	A	1	AAA+	Nas2	Red	S.cerevisiae
236	3whk_C	228	281	326	A	327	T	A	1	AAA+	Nas2	Red	S.cerevisiae
237	3whk_D	228	281	326	A	327	T	A	1	AAA+	Nas2	Red	S.cerevisiae
238	3whk_E	228	281	326	A	327	T	A	1	AAA+	Nas2	Red	S.cerevisiae
239	3whk_F	228	281	326	A	327	T	A	1	AAA+	Nas2	Red	S.cerevisiae
240	3whk_G	228	281	326	A	327	T	A	1	AAA+	Nas2	Red	S.cerevisiae
241	3whk_H	228	281	326	A	327	T	A	1	AAA+	Nas2	Red	S.cerevisiae
242	5c3c_A	46	106	149	S	150	Y	V	4	AAA+	CsoCbbQ	Red	H.napolitanus
243	5c3c_B	46	106	149	S	150	Y	V	4	AAA+	CsoCbbQ	Red	H.napolitanus
244	5x40_A	44	165	196	S	197	T	L	2	ABC_transporter	CbiO	Blue	R.capsulatus
245	5x40_B	44	165	196	S	197	T	L	2	ABC_transporter	CbiO	Blue	R.capsulatus
246	6vfs_A	125	184	248	G	249	G	A	4	AAA+	ClpXP	Red	E.coli
247	6vfs_B	125	184	248	G	249	G	A	2	AAA+	ClpXP	Red	E.coli
248	6vfs_C	125	184	248	G	249	G	A	2	AAA+	ClpXP	Red	E.coli
249	6vfs_D	125	184	248	G	249	G	A	2	AAA+	ClpXP	Red	E.coli
250	6vfs_E	125	184	248	G	249	G	A	2	AAA+	ClpXP	Red	E.coli
251	6vfs_F	125	184	248	G	249	G	A	4	AAA+	ClpXP	Red	E.coli
252	5bq5_A	111	166	197	T	198	S	A	2	AAA+	IstB	Blue	G.stearothermophilus
253	5bq5_B	111	166	197	T	198	S	A	2	AAA+	IstB	Blue	G.stearothermophilus
254	5bq5_C	111	166	197	T	198	S	A	2	AAA+	IstB	Blue	G.stearothermophilus
255	5gjr_0	233	286	331	A	332	T	A	4	AAA+	26S	Magenta	H.sapiens
256	5gjr_V	222	275	320	A	321	T	A	4	AAA+	26S	Magenta	H.sapiens
257	5gjr_W	232	285	330	A	331	T	A	4	AAA+	26S	Red	H.sapiens
258	5gjr_X	196	249	294	A	295	T	A	4	AAA+	26S	Red	H.sapiens
259	5gjr_Y	212	265	310	A	311	T	A	4	AAA+	26S	Magenta	H.sapiens
260	5gjr_Z	180	233	278	A	279	T	A	4	AAA+	26S	Magenta	H.sapiens
261	1xu4_A	111	211	255	T	256	N	M	2	RECA	Rad51	Blue	M.voltae
262	6msj_A	222	275	320	A	321	T	A	2	AAA+	26S	Gray	H.sapiens
263	6msj_C	196	249	294	A	295	T	A	2	AAA+	26S	Gray	H.sapiens
264	6msj_D	212	265	310	A	311	T	A	2	AAA+	26S	Yellow	H.sapiens
265	6msj_E	180	233	278	A	279	T	A	4	AAA+	26S	Red	H.sapiens
266	6msj_F	233	286	331	A	332	T	A	5	AAA+	26S	Magenta	H.sapiens
267	1q12_A	42	158	190	V	191	T	L	1	ABC_transporter	MalK	Blue	E.coli
268	1q12_B	42	158	190	V	191	T	L	1	ABC_transporter	MalK	Blue	E.coli
269	1q12_C	42	158	190	V	191	T	L	1	ABC_transporter	MalK	Blue	E.coli
270	1q12_D	42	158	190	V	191	T	L	1	ABC_transporter	MalK	Blue	E.coli
271	5ubv_A	52	105	147	A	148	T	A	4	AAA+	i-AAA protease	Red	T.thermophilus
272	5ubv_B	52	105	147	A	148	T	A	4	AAA+	i-AAA protease	Red	T.thermophilus
273	3fvq_A	43	163	195	V	196	S	L	2	ABC_transporter	FbpC	Blue	N.gonorrhoeae
274	3fvq_B	43	163	195	V	196	S	L	2	ABC_transporter	FbpC	Blue	N.gonorrhoeae
275	1w5s_A	65	145	185	V	128	A	A	4	AAA+	Orc2	Blue	A.pernix
276	1w5s_B	65	145	185	V	128	A	A	4	AAA+	Orc2	Blue	A.pernix
277	7krz_A	529	590	638	T	639	A	A	2	AAA+	LonP1	Red	H.sapiens
278	7krz_B	529	590	638	T	639	A	A	2	AAA+	LonP1	Red	H.sapiens
279	7krz_C	529	590	638	T	639	A	A	2	AAA+	LonP1	Red	H.sapiens
280	7krz_D	529	590	638	T	639	A	A	2	AAA+	LonP1	Red	H.sapiens
281	7krz_E	529	590	638	T	639	A	A	4	AAA+	LonP1	Red	H.sapiens
282	7krz_F	529	590	638	T	639	A	A	4	AAA+	LonP1	Red	H.sapiens
283	6k0r_A	76	302	330	A	331	S	A	4	AAA+	RuvBL1	Red	H.sapiens
284	6k0r_B	76	302	330	A	331	S	A	4	AAA+	RuvBL1	Red	H.sapiens
285	6k0r_C	76	302	330	A	331	S	A	4	AAA+	RuvBL2	Red	H.sapiens
286	6k0r_D	83	299	327	A	328	T	A	4	AAA+	RuvBL2	Red	H.sapiens
287	6k0r_E	83	299	327	A	328	T	A	1	AAA+	RuvBL2	Red	H.sapiens
288	6k0r_F	83	299	327	A	328	T	A	4	AAA+	RuvBL2	Red	H.sapiens
289	6k0r_G	76	302	330	A	331	S	A	4	AAA+	RuvBL1	Red	H.sapiens
290	6k0r_H	76	302	330	A	331	S	A	4	AAA+	RuvBL1	Red	H.sapiens
291	6k0r_I	76	302	330	A	331	S	A	4	AAA+	RuvBL1	Red	H.sapiens
292	6k0r_J	83	299	327	A	328	T	A	1	AAA+	RuvBL2	Red	H.sapiens
293	6k0r_K	83	299	327	A	328	T	A	4	AAA+	RuvBL2	Red	H.sapiens
294	6k0r_L	83	299	327	A	328	T	A	4	AAA+	RuvBL2	Red	H.sapiens
295	1jr3_A	51	126	155	A	156	T	A	6	AAA+	Clamp Loader	Red	E.coli
296	1jr3_B	2051	126	155	A	156	T	A	6	AAA+	Clamp Loader	Red	E.coli
297	1jr3_C	51	126	155	A	156	T	A	6	AAA+	Clamp Loader	Red	E.coli
298	1xxh_B	51	126	155	A	156	T	A	1	AAA+	Clamp Loader	Red	E.coli
299	1xxh_C	51	126	155	A	156	T	A	6	AAA+	Clamp Loader	Red	E.coli
300	1xxh_D	51	126	155	A	156	T	A	1	AAA+	Clamp Loader	Red	E.coli
301	1xxh_G	51	126	155	A	156	T	A	1	AAA+	Clamp Loader	Red	E.coli
302	1xxh_H	51	126	155	A	156	T	A	6	AAA+	Clamp Loader	Red	E.coli
303	1xxh_I	51	126	155	A	156	T	A	1	AAA+	Clamp Loader	Red	E.coli
304	3nbx_A	52	114	153	A	154	S	A	4	AAA+	RavA	Red	E.coli
305	3h4m_A	217	270	315	A	316	T	A	4	AAA+	RPP	Red	M.jannaschii
306	3h4m_B	217	270	315	A	316	T	A	4	AAA+	RPP	Red	M.jannaschii
307	3h4m_C	217	270	315	A	316	T	A	4	AAA+	RPP	Red	M.jannaschii
308	4lj6_A	601	667	707	T	708	S	A	1	AAA+	ClpB	Red	T.thermophilus
309	2x8a_A	628	681	723	A	724	T	A	6	AAA+	NVL	Red	H.sapiens
310	4lj5_A	601	667	707	T	708	S	A	4	AAA+	ClpB	Red	T.thermophilus
311	4lj4_A	601	667	707	T	708	S	A	6	AAA+	ClpB	Red	T.thermophilus
312	2fna_A	42	143	175	S	176	G	I	3	AAA+	SSO1545	Blue	S.solfataricus
313	2fna_B	42	143	175	S	176	G	I	3	AAA+	SSO1545	Blue	S.solfataricus
314	3glf_B	51	126	155	A	156	T	A	2	AAA+	Clamp Loader	Green1	E.coli
315	3glf_C	51	126	155	A	156	T	A	2	AAA+	Clamp Loader	Green1	E.coli
316	3glf_D	51	126	155	A	156	T	A	2	AAA+	Clamp Loader	Green1	E.coli
317	3glf_G	51	126	155	A	156	T	A	2	AAA+	Clamp Loader	Green1	E.coli
318	3glf_H	51	126	155	A	156	T	A	2	AAA+	Clamp Loader	Green1	E.coli
319	3glf_I	51	126	155	A	156	T	A	2	AAA+	Clamp Loader	Green1	E.coli
320	4fcw_A	601	667	707	T	708	S	A	4	AAA+	ClpB	Red	T.thermophilus
321	4fcw_C	601	667	707	T	708	S	A	4	AAA+	ClpB	Red	T.thermophilus
322	4fcw_F	601	667	707	T	708	S	A	4	AAA+	ClpB	Red	T.thermophilus
323	5wbw_A	218	284	315	A	316	T	I	5	AAA+	Hsp104	Red	S.cerevisiae
324	5wbw_B	218	284	315	A	316	T	I	5	AAA+	Hsp104	0	S.cerevisiae
325	1ixs_A	51	97	144	A	145	T	A	1	AAA+	RuvB	Red	T.thermophilus
326	6ut5_A	221	356	408	T	409	M	A	2	AAA+	McrBC	Green1	T.gammatolerans
327	6ut5_B	221	356	408	T	409	M	A	2	AAA+	McrBC	Green1	T.gammatolerans
328	6ut5_C	221	356	408	T	409	M	A	2	AAA+	McrBC	Green1	T.gammatolerans
329	6ut5_D	221	356	408	T	409	M	A	2	AAA+	McrBC	Green1	T.gammatolerans
330	6ut5_E	221	356	408	T	409	M	A	2	AAA+	McrBC	Green1	T.gammatolerans
331	6ut5_F	221	356	408	T	409	M	A	3	AAA+	McrBC	Green1	T.gammatolerans
332	1fnn_A	56	131	164	V	165	G	L	3	AAA+	Cdc6P	Red	P.aeorphilum
333	1fnn_B	56	131	164	V	165	G	L	3	AAA+	Cdc6P	Red	P.aeorphilum
334	4r2h_A	17	103	136	S	137	T	I	5	Other	B204	Pink	Sulfolobus.turreted.icosahedral.virus1
335	1l8q_A	125	180	212	A	213	S	L	3	AAA+	DnaA	Blue	A.aeolicus
336	4r2i_A	17	103	136	S	137	T	I	1	Other	B204	Black	Sulfolobus.turreted.icosahedral.virus1
337	3d8b_A	447	500	544	A	545	T	G	4	AAA+	FIGL-1	Red	H.sapiens
338	3d8b_B	447	500	544	A	545	T	G	4	AAA+	FIGL-1	Red	H.sapiens
339	2a5y_B	165	250	271	T	272	T	A	2	AAA+	CED-9	Green1	C.elegans
340	2a5y_C	165	250	271	T	272	T	A	2	AAA+	CED-4	Green1	C.elegans
341	3u60_B	56	107	137	T	138	A	A	2	AAA+	Clamp Loader	Green1	Escherichia.virus.T4
342	3u60_C	56	107	137	T	138	A	A	2	AAA+	Clamp Loader	Green1	Escherichia.virus.T4
343	3u60_D	56	107	137	T	138	A	A	2	AAA+	Clamp Loader	Green1	Escherichia.virus.T4
344	3u60_E	56	107	137	T	138	A	A	2	AAA+	Clamp Loader	Green1	Escherichia.virus.T4
345	4r7y_A	1334	1759	1801	A	1802	A	L	3	AAA+	MCM	Blue	P.furiosus
346	4r7y_B	1334	1759	1801	A	1802	A	L	3	AAA+	MCM	Blue	P.furiosus
347	1hqc_A	51	97	144	A	145	T	A	5	AAA+	RuvB	Red	T.thermophilus
348	1hqc_B	51	97	144	A	145	T	A	5	AAA+	RuvB	Red	T.thermophilus
349	1njg_A	51	126	155	A	156	T	A	6	AAA+	Clamp Loader	Red	E.coli
350	1njg_B	51	126	155	A	156	T	A	6	AAA+	Clamp Loader	Red	E.coli
351	6amn_A	218	284	315	A	316	T	I	5	AAA+	Hsp104	Brown	S.cerevisiae	`
352	2z4s_A	143	201	233	C	234	S	L	3	AAA+	DnaA	Blue	T.maritima
353	4m9s_A	165	250	271	T	272	T	A	2	AAA+	CED-4	Green1	C.elegans
354	4m9s_B	165	250	271	T	272	T	A	2	AAA+	CED-4	Green1	C.elegans
355	4m9s_C	165	250	271	T	272	T	A	2	AAA+	CED-4	Green1	C.elegans
356	4m9s_D	165	250	271	T	272	T	A	2	AAA+	CED-4	Green1	C.elegans
357	1d2n_A	557	611	653	T	654	T	A	2	AAA+	NSF	Blue	C.griseus
358	1hqy_E	63	256	307	S	308	G	A	4	AAA+	HslU	Red	E.coli
359	1hqy_F	63	256	307	S	308	G	A	4	AAA+	HslU	Red	E.coli
360	1ixr_C	51	97	144	A	145	T	A	1	AAA+	RuvB	Red	T.thermophilus
361	1ixz_A	202	255	300	A	301	T	A	6	AAA+	FtsH	Red	T.thermophilus
362	1iy1_A	202	255	300	A	301	T	A	4	AAA+	FtsH	Red	T.thermophilus
363	1j7k_A	64	109	156	A	157	T	A	1	AAA+	RuvB	Red	T.maritima
364	1ng9_A	620	693	726	A	727	T	M	3	ABC_transporter	MutS	Blue	E.coli
365	1ng9_B	620	693	726	A	727	T	M	3	ABC_transporter	MutS	Magenta	E.coli
366	1njf_A	51	126	155	A	156	T	A	1	AAA+	Clamp Loader	Red	E.coli
367	1njf_B	51	126	155	A	156	T	A	1	AAA+	Clamp Loader	Red	E.coli
368	1njf_C	51	126	155	A	156	T	A	4	AAA+	Clamp Loader	Red	E.coli
369	1njf_D	51	126	155	A	156	T	A	1	AAA+	Clamp Loader	Red	E.coli
370	2iuu_A	472	595	629	A	630	T	V	4	Other	FtsK	0	P.aeruginosa
371	2iuu_B	472	595	629	A	630	T	V	4	Other	FtsK	0	P.aeruginosa
372	2iuu_C	472	595	629	A	630	T	V	4	Other	FtsK	0	P.aeruginosa
373	2iuu_D	472	595	629	A	630	T	V	4	Other	FtsK	0	P.aeruginosa
374	2iuu_E	472	595	629	A	630	T	V	4	Other	FtsK	0	P.aeruginosa
375	2iuu_F	472	595	629	A	630	T	V	4	Other	FtsK	0	P.aeruginosa
376	1xef_A	508	630	660	I	661	A	T	2	ABC_transporter	HlyB	Blue	E.coli
377	1xef_B	508	630	660	I	661	A	T	2	ABC_transporter	HlyB	Blue	E.coli
378	1xef_C	508	630	660	I	661	A	T	2	ABC_transporter	HlyB	Blue	E.coli
379	1xef_D	508	630	660	I	661	A	T	2	ABC_transporter	HlyB	Blue	E.coli
380	1mt0_A	508	630	660	I	661	A	T	6	ABC_transporter	HlyB	Green2	G.stearothermophilus
381	2cbz_A	684	792	825	V	826	T	L	2	ABC_transporter	HMRP1	Blue	H.sapiens
382	4c3z_A	684	792	825	V	826	T	L	6	ABC_transporter	HMRP1	Blue	H.sapiens
383	6bzs_A	669	777	810	V	811	T	L	6	ABC_transporter	ABCC6	Blue	H.sapiens
384	6p7f_A	1305	1426	1456	I	1457	A	A	6	ABC_transporter	ABCC6	Black	H.sapiens
385	3gd7_A	1250	1370	1400	C	1401	E	L	1	ABC_transporter	NBD2	Blue	H.sapiens
386	3gd7_B	1250	1370	1400	C	1401	E	L	1	ABC_transporter	NBD2	Blue	H.sapiens
387	3gd7_C	1250	1370	1400	C	1401	E	L	1	ABC_transporter	NBD2	Blue	H.sapiens
388	3gd7_D	1250	1370	1400	C	1401	E	L	1	ABC_transporter	NBD2	Blue	H.sapiens
389	3vx4_A	567	689	718	V	719	A	A	2	ABC_transporter	ComA	Blue	S.mutans
390	3vx4_D	567	689	718	V	719	A	A	2	ABC_transporter	ComA	Blue	S.mutans
391	4wz6_A	464	571	602	V	603	T	L	2	ABC_transporter	CFTR	Blue	H.sapiens
392	1r0w_A	464	572	603	V	604	T	L	5	ABC_transporter	CFTR	Blue	M.Musculus
393	1r0w_B	464	572	603	V	604	T	L	5	ABC_transporter	CFTR	Blue	M.Musculus
394	1r0w_C	464	572	603	V	604	T	L	5	ABC_transporter	CFTR	Blue	M.Musculus
395	1r0w_D	464	572	603	V	604	T	L	5	ABC_transporter	CFTR	Blue	M.Musculus
396	4fwi_A	47	179	211	V	212	T	I	2	ABC_transporter	Dipeptide ABC transporter	Blue	C.subterraneus
397	7ahc_C	67	189	221	V	222	S	L	5	ABC_transporter	OpuA	Blue	L.lactis
398	7ahc_D	67	189	221	V	222	S	L	5	ABC_transporter	OpuA	Blue	L.lactis
399	4u00_A	43	163	194	V	195	T	I	3	ABC_transporter	TTHA1159	Blue	T.thermophilus
400	4u02_A	43	163	194	V	195	T	I	6	ABC_transporter	TTHA1160	Blue	T.thermophilus
401	4u02_B	43	163	194	V	195	T	I	6	ABC_transporter	TTHA1161	Blue	T.thermophilus
402	4u02_C	43	163	194	V	195	T	I	6	ABC_transporter	TTHA1162	Blue	T.thermophilus
403	4u02_D	43	163	194	V	195	T	I	6	ABC_transporter	TTHA1163	Blue	T.thermophilus
404	5eg1_A	384	505	535	I	536	S	V	2	ABC_transporter	McjD	Blue	E.coli
405	5eg1_B	384	505	535	I	536	S	V	2	ABC_transporter	McjD	Blue	E.coli
406	4mrp_A	400	522	552	I	553	A	A	6	ABC_transporter	Atm1	Green2	N.aromaticivorans
407	4mrp_B	400	522	552	I	553	A	A	6	ABC_transporter	Atm1	Green2	N.aromaticivorans
408	7bcw_A	382	505	535	I	536	A	A	2	ABC_transporter	MsbA	Blue	E.coli
409	7bcw_B	382	505	535	I	536	A	A	2	ABC_transporter	MsbA	Blue	E.coli
410	6p6j_A	383	505	535	V	536	A	A	5	ABC_transporter	YbtPQ	0	E.coli
411	6p6j_A	383	505	535	V	536	A	A	5	ABC_transporter	YbtPQ	0	E.coli
412	6vqt_A	400	522	552	I	553	A	A	1	ABC_transporter	Atm1	Blue	N.aromaticivorans
413	6vqt_B	400	522	552	I	553	A	A	1	ABC_transporter	Atm1	Blue	N.aromaticivorans
414	2d62_A	45	167	199	V	200	T	L	9	ABC_transporter	MSBT	Blue	P.horkikoshii
415	6bzr_A	1305	1426	1456	I	1457	A	A	4	ABC_transporter	ABCC6	Black	H.sapiens
416	2nq2_C	44	153	185	T	186	T	L	5	ABC_transporter	Metal-chelate ABC.	Green2	H.influenzae
417	2nq2_D	44	153	185	T	186	T	L	5	ABC_transporter	Metal-chelate ABC.	Blue	H.influenzae
418	6z67_B	43	164	195	A	196	T	I	1	ABC_transporter	FtsE	Blue	S.pneumoniae
419	6z67_C	43	164	195	A	196	T	I	1	ABC_transporter	FtsE	Blue	S.pneumoniae
420	6z67_E	43	164	195	A	196	T	I	1	ABC_transporter	FtsE	Blue	S.pneumoniae
421	6z63_A	43	164	195	A	196	T	I	4	ABC_transporter	FtsE	Blue	S.pneumoniae
422	6z63_B	43	164	195	A	196	T	I	4	ABC_transporter	FtsE	Blue	S.pneumoniae
423	6z63_C	43	164	195	A	196	T	I	4	ABC_transporter	FtsE	Blue	S.pneumoniae
424	6zg3_A	46	168	200	I	201	T	S	5	ABC_transporter	FtsE	0	S.pneumoniae
425	6zg3_B	46	170	201	V	202	T	M	5	ABC_transporter	FtsE	0	S.pneumoniae
426	6zg3_F	46	168	200	I	201	T	S	5	ABC_transporter	FtsE	0	S.pneumoniae
427	6zg3_G	46	170	201	V	202	T	M	5	ABC_transporter	FtsE	0	S.pneumoniae
428	1l7v_C	39	158	189	S	190	S	L	9	ABC_transporter	BtuCD	Blue	E.coli
429	1l7v_D	39	158	189	S	190	S	L	9	ABC_transporter	BtuCD	Blue	E.coli
430	5tgk_A	464	572	603	V	604	T	L	2	ABC_transporter	CFTR	Blue	H.sapiens
431	7nnu_A	46	168	200	I	201	T	S	5	ABC_transporter	AMDHD2	Green2	L.delbrueckii
432	7nnu_B	46	170	201	V	202	T	M	5	ABC_transporter	AMDHD2	0	L.delbrueckii
433	2yyz_A	42	158	190	V	191	T	L	6	ABC_transporter	Sugar ABC T.	Blue	T.maritima
434	1q1e_A	42	158	190	V	191	T	L	5	ABC_transporter	MalK	Blue	E.coli
435	1q1e_B	42	158	190	V	191	T	L	5	ABC_transporter	MalK	Blue	E.coli
436	1q1b_A	42	158	190	V	191	T	L	5	ABC_transporter	MalK	Blue	E.coli
437	1q1b_B	42	158	190	V	191	T	L	5	ABC_transporter	MalK	Blue	E.coli
438	1q1b_C	42	158	190	V	191	T	L	5	ABC_transporter	MalK	Blue	E.coli
439	1q1b_D	42	158	190	V	191	T	L	5	ABC_transporter	MalK	Blue	E.coli
440	2zu0_C	40	170	201	V	202	T	S	6	ABC_transporter	SufC	Green2	E.coli
441	6jd4_A	382	476	511	T	512	C	A	2	ABC_transporter	Mtb	Blue	M.tuberculosis
442	6jd4_B	382	476	511	T	512	C	A	2	ABC_transporter	Mtb	Blue	M.tuberculosis
443	1tf5_A	106	207	370	M	371	T	S	5	Helicase	EOSP synthase	Black	B.subtilis
444	4mki_A	46	168	200	V	201	S	I	6	ABC_transporter	Cobal Transporter	0	C.subterraneus
445	4mki_B	46	168	200	V	201	S	I	6	ABC_transporter	Cobal Transporter	0	C.subterraneus
446	7dd0_A	62	167	198	V	199	S	S	5	ABC_transporter	TagH	0	B.subtilis
447	7dd0_B	62	167	198	V	199	S	S	5	ABC_transporter	TagH	0	B.subtilis
448	7dd0_C	62	167	198	V	199	S	S	5	ABC_transporter	TagH	0	B.subtilis
449	7dd0_D	62	167	198	V	199	S	S	5	ABC_transporter	TagH	0	B.subtilis
450	6bpp_A	382	505	535	I	536	A	A	5	ABC_transporter	MsbA	Blue	E.coli
451	6bpp_B	382	505	535	I	536	A	A	5	ABC_transporter	MsbA	Blue	E.coli
452	3tui_C	44	165	197	I	198	T	I	4	ABC_transporter	MetNI	Blue	E.coli
453	3tui_D	44	165	197	I	198	T	I	4	ABC_transporter	MetNI	Blue	E.coli
454	3tui_G	44	165	197	I	198	T	I	4	ABC_transporter	MetNI	Blue	E.coli
455	3tui_H	44	165	197	I	198	T	I	4	ABC_transporter	MetNI	0	E.coli
456	4hlu_A	46	163	194	I	195	S	L	4	ABC_transporter	EfcA-A'	Blue	T.maritima
457	4hlu_B	46	163	194	I	195	S	L	4	ABC_transporter	EfcA-A'	Blue	T.maritima
458	4hlu_C	1041	1156	1187	V	1188	T	L	4	ABC_transporter	EfcA-A'	Blue	T.maritima
459	4hlu_D	1041	1156	1187	V	1188	T	L	4	ABC_transporter	EfcA-A'	Blue	T.maritima
460	7cad_C	47	163	195	V	196	T	L	5	ABC_transporter	Sugar ABC T.	Blue	M.smegmatis
461	7cad_D	47	163	195	V	196	T	L	5	ABC_transporter	Sugar ABC T.	Blue	M.smegmatis
462	4zir_A	46	163	194	I	195	S	L	2	ABC_transporter	EfcA-A'	Blue	T.maritima
463	4zir_B	41	156	187	V	188	T	L	2	ABC_transporter	EfcA-A'	Blue	T.maritima
464	2ixg_A	521	644	676	I	677	T	A	1	ABC_transporter	TAP1	Blue	T.maritima
465	2ihy_A	41	167	200	V	201	T	L	6	ABC_transporter	ABC Transporter	0	S.aureus
466	2ihy_B	41	167	200	V	201	T	L	6	ABC_transporter	ABC Transporter	0	S.aureus
467	4hzi_A	45	170	202	I	203	T	V	6	ABC_transporter	Orphan ABC T.	Green2	L.interrogans
468	4hzi_B	45	170	202	I	203	T	V	6	ABC_transporter	Orphan ABC T.	0	L.interrogans
469	2d3w_A	40	170	201	V	202	T	S	5	ABC_transporter	SufC	Blue	E.coli
470	2d3w_B	40	170	201	V	202	T	S	5	ABC_transporter	SufC	Blue	E.coli
471	2d3w_C	40	170	201	V	202	T	S	5	ABC_transporter	SufC	Blue	E.coli
472	1g9x_A	46	178	209	I	210	E	I	3	ABC_transporter	MJ1267	Blue	M.jannaschii
473	1g9x_B	1046	1178	1209	I	1210	E	I	3	ABC_transporter	MJ1267	Blue	M.jannaschii
474	1g9x_C	2046	2178	2209	I	2210	E	I	3	ABC_transporter	MJ1267	Blue	M.jannaschii
475	2pcl_A	43	165	196	V	197	T	L	6	ABC_transporter	ABC Transporter	Blue	A.aeolicus
476	6amx_A	60	166	197	V	198	S	L	5	ABC_transporter	Polysacchardie ABC T.	Black	A.aeolicus
477	2q0h_A	40	161	192	V	193	T	L	3	ABC_transporter	ArtP	Blue	G.stearothermophilus
478	2q0h_B	40	161	192	V	193	T	L	3	ABC_transporter	ArtP	Blue	G.stearothermophilus
479	2olj_A	40	161	192	V	193	T	L	3	ABC_transporter	ArtP	Blue	G.stearothermophilus
480	2olj_B	40	161	192	V	193	T	L	3	ABC_transporter	ArtP	Blue	G.stearothermophilus
481	3qku_A	36	822	853	V	854	S	L	2	ABC_transporter	Rad50	Blue	P.furiosus
482	3qku_B	36	822	853	V	854	S	L	2	ABC_transporter	Rad50	Blue	P.furiosus
483	3qks_A	36	822	853	V	854	S	L	5	ABC_transporter	Rad50	Blue	P.furiosus
484	1ii8_A	36	822	853	V	854	S	L	6	ABC_transporter	Rad50	Blue	P.furiosus
485	1b0u_A	45	178	209	V	210	T	L	1	ABC_transporter	Histidine Permease	Blue	S.enterica
486	1tf5_A	106	207	370	M	371	T	S	5	Helicase	SecA	Black	B.subtilis
487	3aux_A	38	946	976	I	977	T	F	3	ABC_transporter	Rad50	Magenta	M.jannaschii
488	2fz4_A	121	199	224	L	225	T	A	5	Other	XPB	Brown	A.fulgidus
489	1f2t_A	36	822	853	V	854	S	L	5	ABC_transporter	PPTA	Blue	P.furiosus
490	1g29_A	42	164	196	V	197	T	L	9	ABC_transporter	MalK	Blue	T.litoralis
491	1g29_B	42	164	196	V	197	T	L	9	ABC_transporter	MalK	Blue	T.litoralis
492	1g6h_A	46	178	209	I	210	E	I	3	ABC_transporter	MJ1267	Blue	M.jannaschii
493	1gaj_A	46	178	209	I	210	E	I	6	ABC_transporter	MJ1267	Blue	M.jannaschii
494	1jj7_A	544	667	699	I	700	T	A	3	ABC_transporter	TAP1	Blue	H.sapiens
495	1oxs_C	44	165	197	V	198	S	M	5	ABC_transporter	GlcV	Blue	S..solfataricus
496	1oxt_A	44	165	197	V	198	S	M	5	ABC_transporter	GlcV	Blue	S..solfataricus
497	1oxt_B	44	165	197	V	198	S	M	5	ABC_transporter	GlcV	Blue	S..solfataricus
498	1oxt_A	44	165	197	V	198	S	M	5	ABC_transporter	GlcV	Blue	S..solfataricus
499	1oxu_A	44	165	197	V	198	S	M	3	ABC_transporter	GlcV	Blue	S..solfataricus
500	1oxu_B	44	165	197	V	198	S	M	3	ABC_transporter	GlcV	Blue	S..solfataricus
501	1oxu_C	44	165	197	V	198	S	M	3	ABC_transporter	GlcV	Blue	S..solfataricus
502	2ff7_A	508	630	660	I	661	A	T	4	ABC_transporter	HlyB	Yellow	E.coli
503	2ixe_A	521	644	676	I	677	T	A	2	ABC_transporter	TAP1	Blue	R.norvegicus
504	2ixe_D	521	644	676	I	677	T	A	2	ABC_transporter	TAP1	Blue	R.norvegicus
505	1e3m_A	620	693	726	A	727	T	M	3	ABC_transporter	MutS	Blue	E.coli
506	1e3m_B	620	693	726	A	727	T	M	5	ABC_transporter	MutS	Magenta	E.coli
507	1fw6_A	589	662	694	A	695	T	L	3	ABC_transporter	MutS	Blue	T.aquaticus
508	1fw6_B	1589	1662	1694	A	1695	T	L	3	ABC_transporter	MutS	Blue	T.aquaticus
509	1oh5_A	620	693	726	A	727	T	M	3	ABC_transporter	MutS	Blue	E.coli
510	1oh5_B	620	693	726	A	727	T	M	5	ABC_transporter	MutS	Magenta	E.coli
511	1oh6_A	620	693	726	A	727	T	M	3	ABC_transporter	MutS	Blue	E.coli
512	1oh6_B	620	693	726	A	727	T	M	5	ABC_transporter	MutS	Magenta	E.coli
513	1oh7_A	620	693	726	A	727	T	M	3	ABC_transporter	MutS	Blue	E.coli
514	1oh7_B	620	693	726	A	727	T	M	5	ABC_transporter	MutS	Blue	E.coli
515	4b3g_A	220	375	398	A	399	G	V	5	Helicase	Ighmbp2	Green2	H.sapiens
516	4b3g_B	220	375	398	A	399	G	V	5	Helicase	Ighmbp2	Green2	H.sapiens
517	3p4y_A	106	203	256	S	257	S	G	6	Helicase	Reverse Gyrase	Gray	T.maritima
518	3p4x_A	106	203	256	S	257	S	G	3	Helicase	Reverse Gyrase	Magenta	T.maritima
519	3p4x_B	106	203	256	S	257	S	G	5	Helicase	Reverse Gyrase	Gray	T.maritima
520	1t6n_A	95	196	227	F	228	S	F	6	Helicase	UAP56	0	H.sapiens
521	1t6n_B	95	196	227	F	228	S	F	6	Helicase	UAP56	0	H.sapiens
522	1z63_A	475	562	589	L	590	T	T	5	Helicase	SWI2/SNF2	Gray	S.solfataricus
523	1z63_B	475	562	589	L	590	T	T	5	Helicase	SWI2/SNF2	Gray	S.solfataricus
524	6wa8_A	184	265	318	T	319	A	L	1	F1_ATPase	Trans. Termin. Rho	Green2	E.coli
525	6wa8_B	184	265	318	T	319	A	L	1	F1_ATPase	Trans. Termin. Rho	Green2	E.coli
526	6wa8_C	184	265	318	T	319	A	L	1	F1_ATPase	Trans. Termin. Rho	Green2	E.coli
527	6wa8_D	184	265	318	T	319	A	L	1	F1_ATPase	Trans. Termin. Rho	Green2	E.coli
528	6wa8_E	184	265	318	T	319	A	L	1	F1_ATPase	Trans. Termin. Rho	Green2	E.coli
529	6wa8_F	184	265	318	T	319	A	L	1	F1_ATPase	Trans. Termin. Rho	Black	E.coli
530	5jjk_A	184	265	318	T	319	A	L	2	F1_ATPase	Trans. Termin. Rho	Blue	E.coli
531	5jjk_B	184	265	318	T	319	A	L	2	F1_ATPase	Trans. Termin. Rho	Blue	E.coli
532	5jjk_C	184	265	318	T	319	A	L	2	F1_ATPase	Trans. Termin. Rho	Blue	E.coli
533	5jjk_D	184	265	318	T	319	A	L	2	F1_ATPase	Trans. Termin. Rho	Blue	E.coli
534	5jjk_E	184	265	318	T	319	A	L	2	F1_ATPase	Trans. Termin. Rho	Blue	E.coli
535	5jjk_F	184	265	318	T	319	A	L	2	F1_ATPase	Trans. Termin. Rho	Blue	E.coli
536	1qhh_A	37	223	249	V	250	G	L	1	Helicase	DNA Helicase	Green2	G.stearothermophilus
537	1q0u_A	54	157	187	F	188	S	Y	5	Helicase	BstDEAD	Brown	G.stearothermophilus
538	1q0u_B	54	157	187	F	188	S	Y	5	Helicase	BstDEAD	Brown	G.stearothermophilus
539	5grb_A	135	176	221	S	222	T	T	1	Other	Prot fragment (unknwon)	Blue	Enterovirus
540	5grb_B	135	176	221	S	222	T	T	1	Other	Prot fragment (unknwon)	Blue	Enterovirus
541	5grb_C	135	176	221	S	222	T	T	1	Other	Prot fragment (unknwon)	Blue	Enterovirus
542	5grb_D	135	176	221	S	222	T	T	1	Other	Prot fragment (unknwon)	Blue	Enterovirus
543	5grb_E	135	176	221	S	222	T	T	1	Other	Prot fragment (unknwon)	Blue	Enterovirus
544	5grb_F	135	176	221	S	222	T	T	1	Other	Prot fragment (unknwon)	Blue	Enterovirus
545	5v9x_A	54	170	204	L	205	S	A	2	Helicase	Lhr	Brown	M.smegmatis
546	1pjr_A	37	223	249	V	250	G	L	5	Helicase	DNA Helicase	Green2	G.stearothermophilus
547	6gpg_A	270	372	408	L	409	T	S	5	Helicase	RIG-I	0	H.sapiens
548	2v9p_A	439	478	521	T	522	S	C	8	Other	E1 helicase	Blue	Deltapapillomavirus4
549	2v9p_B	439	478	521	T	522	S	C	8	Other	E1 helicase	Blue	Deltapapillomavirus4
550	2v9p_C	439	478	521	T	522	S	C	8	Other	E1 helicase	Blue	Deltapapillomavirus4
551	2v9p_D	439	478	521	T	522	S	C	8	Other	E1 helicase	Blue	Deltapapillomavirus4
552	2v9p_E	439	478	521	T	522	S	C	8	Other	E1 helicase	Blue	Deltapapillomavirus4
553	2v9p_F	439	478	521	T	522	S	C	8	Other	E1 helicase	Blue	Deltapapillomavirus4
554	2v9p_G	439	478	521	T	522	S	C	8	Other	E1 helicase	Blue	Deltapapillomavirus4
555	2v9p_H	439	478	521	T	522	S	C	8	Other	E1 helicase	Blue	Deltapapillomavirus4
556	2v9p_I	439	478	521	T	522	S	C	8	Other	E1 helicase	Blue	Deltapapillomavirus4
557	2v9p_J	439	478	521	T	522	S	C	8	Other	E1 helicase	Blue	Deltapapillomavirus4
558	2v9p_K	439	478	521	T	522	S	C	8	Other	E1 helicase	Blue	Deltapapillomavirus4
559	2v9p_L	439	478	521	T	522	S	C	8	Other	E1 helicase	0	Deltapapillomavirus4
560	6zww_A	106	197	228	T	229	S	L	5	Helicase	HrpA	0	E.coli
561	6zww_C	106	197	228	T	229	S	L	5	Helicase	HrpA	0	E.coli
562	6zww_E	106	197	228	T	229	S	L	5	Helicase	HrpA	0	E.coli
563	6zww_G	106	197	228	T	229	S	L	5	Helicase	HrpA	0	E.coli
564	2xzo_A	498	636	660	V	661	G	S	2	Helicase	Upf1	Blue	H.sapiens
565	6znq_A	82	185	221	T	222	S	Y	1	Helicase	DUF1998	0	B.subtilis
566	6znq_B	82	185	221	T	222	S	Y	1	Helicase	DUF1998	0	B.subtilis
567	3bor_A	83	183	213	L	214	S	F	5	Helicase	Trnslation Init. Factor 4A-2	Black	H.sapiens
568	1s9h_A	340	378	419	T	420	S	A	5	Helicase	Rep40	Blue	Adenoassociatedvirus2
569	1s9h_B	340	378	419	T	420	S	A	5	Helicase	Rep40	0	Adenoassociatedvirus2
570	4qqz_A	311	451	481	L	482	S	A	1	Helicase	Cas3	Black	T.fusca
571	4qqz_C	311	451	481	L	482	S	A	1	Helicase	Cas3	Black	T.fusca
572	4qqz_E	311	451	481	L	482	S	A	1	Helicase	Cas3	Black	T.fusca
573	4qqz_G	311	451	481	L	482	S	A	1	Helicase	Cas3	Black	T.fusca
574	4qqy_A	311	451	481	L	482	S	A	4	Helicase	Cas3	Black	T.fusca
575	4qqy_C	311	451	481	L	482	S	A	4	Helicase	Cas3	Black	T.fusca
576	4qqy_E	311	451	481	L	482	S	A	4	Helicase	Cas3	Black	T.fusca
577	4qqy_G	311	451	481	L	482	S	A	4	Helicase	Cas3	Black	T.fusca
578	4qqw_A	311	451	481	L	482	S	A	5	Helicase	Cas3	Black	T.fusca
579	4qqw_C	311	451	481	L	482	S	A	5	Helicase	Cas3	Black	T.fusca
580	4qqw_E	311	451	481	L	482	S	A	5	Helicase	Cas3	Black	T.fusca
581	4qqw_G	311	451	481	L	482	S	A	5	Helicase	Cas3	Black	T.fusca
582	4nmn_A	212	316	355	L	356	A	M	3	Helicase	DnaB	Blue	A.aeolicus
583	4nmn_B	212	316	355	L	356	A	M	3	Helicase	DnaB	Blue	A.aeolicus
584	1z3i_A	183	290	317	I	318	S	C	6	Helicase	Rad54	Black	D.rerio
585	1d9z_A	45	338	392	V	393	S	I	2	Helicase	UvrB	0	B.caldotenax
586	6qem_A	237	343	382	L	383	S	A	2	Helicase	DnaBC	Blue	E.coli
587	6qem_B	237	343	382	L	383	S	A	2	Helicase	DnaBC	Blue	E.coli
588	6qem_C	237	343	382	L	383	S	A	2	Helicase	DnaBC	Blue	E.coli
589	6qem_D	237	343	382	L	383	S	A	2	Helicase	DnaBC	Blue	E.coli
590	6qem_E	237	343	382	L	383	S	A	2	Helicase	DnaBC	Blue	E.coli
591	6qem_F	237	343	382	L	383	S	A	2	Helicase	DnaBC	Blue	E.coli
592	1u0j_A	340	378	419	T	420	S	A	4	Helicase	Rep40	Blue	Adenoassociatedvirus2
593	2w58_A	174	229	262	T	263	S	L	3	AAA+	DnaI	Blue	G.kaustophilus
594	2w58_B	1174	1229	1262	T	1263	S	L	6	AAA+	DnaI	Blue	G.kaustophilus
595	1e0j_A	318	424	463	I	464	C	V	2	RECA	Gp4d helicase	Blue	Escherichia.virus.T7
596	1e0j_B	318	424	463	I	464	C	V	2	RECA	Gp4d helicase	Blue	Escherichia.virus.T7
597	1e0j_C	318	424	463	I	464	C	V	5	RECA	Gp4d helicase	Blue	Escherichia.virus.T7
598	1e0j_D	318	424	463	I	464	C	V	2	RECA	Gp4d helicase	Blue	Escherichia.virus.T7
599	1e0j_E	318	424	463	I	464	C	V	2	RECA	Gp4d helicase	Blue	Escherichia.virus.T7
600	1e0j_F	318	424	463	I	464	C	V	5	RECA	Gp4d helicase	Blue	Escherichia.virus.T7
601	1e0k_A	318	424	463	I	464	C	V	5	RECA	Gp4d helicase	Blue	Escherichia.virus.T7
602	1e0k_B	318	424	463	I	464	C	V	5	RECA	Gp4d helicase	Blue	Escherichia.virus.T7
603	1e0k_C	318	424	463	I	464	C	V	5	RECA	Gp4d helicase	Blue	Escherichia.virus.T7
604	1e0k_D	318	424	463	I	464	C	V	5	RECA	Gp4d helicase	Blue	Escherichia.virus.T7
605	1e0k_E	318	424	463	I	464	C	V	5	RECA	Gp4d helicase	Blue	Escherichia.virus.T7
606	1e0k_F	318	424	463	I	464	C	V	5	RECA	Gp4d helicase	Blue	Escherichia.virus.T7
607	1e9r_A	136	356	384	G	385	L	L	6	RECA	TrwBdeltaN70	Pink	E.coli
608	1e9r_B	136	356	384	G	385	L	L	6	RECA	TrwBdeltaN70	Pink	E.coli
609	1e9r_D	136	356	384	G	385	L	L	6	RECA	TrwBdeltaN70	Pink	E.coli
610	1e9r_E	136	356	384	G	385	L	L	6	RECA	TrwBdeltaN70	Pink	E.coli
611	1e9r_F	136	356	384	G	385	L	L	6	RECA	TrwBdeltaN70	Pink	E.coli
612	1e9r_G	136	356	384	G	385	L	L	6	RECA	TrwBdeltaN70	Pink	E.coli
613	1e9s_A	136	356	384	G	385	L	L	5	RECA	TrwBdeltaN70	Purple	E.coli
614	1e9s_B	136	356	384	G	385	L	L	5	RECA	TrwBdeltaN70	Purple	E.coli
615	1e9s_D	136	356	384	G	385	L	L	5	RECA	TrwBdeltaN70	Purple	E.coli
616	1e9s_E	136	356	384	G	385	L	L	5	RECA	TrwBdeltaN70	Purple	E.coli
617	1e9s_F	136	356	384	G	385	L	L	5	RECA	TrwBdeltaN70	Purple	E.coli
618	1e9s_G	136	356	384	G	385	L	L	5	RECA	TrwBdeltaN70	Purple	E.coli
619	1e9s_H	136	356	384	G	385	L	L	5	RECA	TrwBdeltaN70	Purple	E.coli
620	1e9s_I	136	356	384	G	385	L	L	5	RECA	TrwBdeltaN70	Purple	E.coli
621	1e9s_J	136	356	384	G	385	L	L	5	RECA	TrwBdeltaN70	Purple	E.coli
622	1e9s_K	136	356	384	G	385	L	L	5	RECA	TrwBdeltaN70	Purple	E.coli
623	1e9s_L	136	356	384	G	385	L	L	5	RECA	TrwBdeltaN70	Purple	E.coli
624	1e9s_M	136	356	384	G	385	L	L	5	RECA	TrwBdeltaN70	Purple	E.coli
625	1gki_A	136	356	384	G	385	L	L	3	RECA	TrwB	Pink	E.coli
626	1gki_B	136	356	384	G	385	L	L	3	RECA	TrwB	Pink	E.coli
627	1gki_D	136	356	384	G	385	L	L	3	RECA	TrwB	Pink	E.coli
628	1gki_E	136	356	384	G	385	L	L	3	RECA	TrwB	Pink	E.coli
629	1gki_F	136	356	384	G	385	L	L	4	RECA	TrwB	Pink	E.coli
630	1gki_G	136	356	384	G	385	L	L	3	RECA	TrwB	Pink	E.coli
631	1gl6_A	136	356	384	G	385	L	L	1	RECA	TrwB	Purple	E.coli
632	1gl6_B	136	356	384	G	385	L	L	1	RECA	TrwB	Purple	E.coli
633	1gl6_D	136	356	384	G	385	L	L	1	RECA	TrwB	Purple	E.coli
634	1gl6_E	136	356	384	G	385	L	L	1	RECA	TrwB	Purple	E.coli
635	1gl6_F	136	356	384	G	385	L	L	1	RECA	TrwB	Purple	E.coli
636	1gl6_G	136	356	384	G	385	L	L	1	RECA	TrwB	Purple	E.coli
637	1gl7_A	136	356	384	G	385	L	L	1	RECA	TrwB	Purple	E.coli
638	1gl7_B	136	356	384	G	385	L	L	1	RECA	TrwB	Purple	E.coli
639	1gl7_D	136	356	384	G	385	L	L	1	RECA	TrwB	Purple	E.coli
640	1gl7_E	136	356	384	G	385	L	L	1	RECA	TrwB	Purple	E.coli
641	1gl7_F	136	356	384	G	385	L	L	1	RECA	TrwB	Purple	E.coli
642	1gl7_G	136	356	384	G	385	L	L	1	RECA	TrwB	Purple	E.coli
643	1hei_A	210	290	321	A	322	T	V	5	Helicase	RNA Helicase	0	Hepatitics.C
644	1hei_B	210	290	321	A	322	T	V	5	Helicase	RNA Helicase	0	Hepatitics.C
645	1hv8_A	57	154	184	F	185	S	F	6	Helicase	DEAD-box helicase	Brown	M.jannaschii
646	1hv8_B	57	154	184	F	185	S	F	6	Helicase	DEAD-box helicase	Brown	M.jannaschii
647	1m6n_A	106	207	370	M	371	T	S	6	Helicase	SecA	Black	B.subtilis
648	1m74_A	106	207	370	M	371	T	S	3	Helicase	SecA	Black	B.subtilis
649	2eyq_A	634	729	754	L	755	T	A	5	Helicase	Transcription Repair Factor	Purple	E.coli
650	2eyq_B	634	729	754	L	755	T	A	5	Helicase	Transcription Repair Factor	Purple	E.coli
651	2fsf_A	108	209	390	M	391	T	A	5	Helicase	SecA	Green2	E.coli
652	2fsf_B	108	209	390	M	391	T	A	5	Helicase	SecA	Green2	E.coli
653	2fsg_A	108	209	390	M	391	T	A	1	Helicase	SecA	Green2	E.coli
654	2fsg_B	108	209	390	M	391	T	A	1	Helicase	SecA	Green2	E.coli
655	2gxq_A	51	151	181	F	182	S	F	4	Helicase	RNA Helicase	Brown	T.thermophilus
656	2gxs_A	51	151	181	F	182	S	F	4	Helicase	RNA Helicase	Brown	T.thermophilus
657	2gxs_B	51	151	181	F	182	S	F	4	Helicase	RNA Helicase	Brown	T.thermophilus
658	2gxu_A	51	151	181	F	182	S	F	6	Helicase	RELIK	Brown	T.thermophilus
659	2ht1_A	184	265	318	T	319	A	L	6	F1_ATPase	Trans. Termin. Rho	Green2	E.coli
660	2ht1_B	184	265	318	T	319	A	L	6	F1_ATPase	Trans. Termin. Rho	0	E.coli
661	2hyi_C	88	187	217	I	218	S	F	2	Helicase	DEAD-box helicase	Blue	H.sapiens
662	2hyi_I	88	187	217	I	218	S	F	2	Helicase	DEAD-box helicase	Magenta	H.sapiens
663	2vhj_A	136	189	232	S	233	L	V	4	RECA	P4 protein	Blue	Pseudomonas.phage.phi12
664	2vhj_B	136	189	232	S	233	L	V	4	RECA	P4 protein	Blue	Pseudomonas.phage.phi12
665	2vhj_C	136	189	232	S	233	L	V	4	RECA	P4 protein	Blue	Pseudomonas.phage.phi12
666	2vhq_A	136	189	232	S	233	L	V	2	RECA	P4 protein	Blue	Pseudomonas.phage.phi12
667	2vhq_B	136	189	232	S	233	L	V	2	RECA	P4 protein	Blue	Pseudomonas.phage.phi12
668	2vhq_C	136	189	232	S	233	L	V	2	RECA	P4 protein	Blue	Pseudomonas.phage.phi12
669	1w5t_A	65	145	185	V	186	A	A	2	AAA+	ORC2	Blue	A.pernix
670	1w5t_B	65	145	185	V	186	A	A	2	AAA+	ORC2	Blue	A.pernix
671	1w5t_C	65	145	185	V	186	A	A	2	AAA+	ORC2	Blue	A.pernix
672	3ice_A	184	265	318	T	319	A	L	2	F1_ATPase	Trans. Termin. Rho	Blue	E.coli
673	3ice_B	184	265	318	T	319	A	L	2	F1_ATPase	Trans. Termin. Rho	Blue	E.coli
674	3ice_C	184	265	318	T	319	A	L	2	F1_ATPase	Trans. Termin. Rho	Blue	E.coli
675	3ice_D	184	265	318	T	319	A	L	2	F1_ATPase	Trans. Termin. Rho	Blue	E.coli
676	3ice_E	184	265	318	T	319	A	L	2	F1_ATPase	Trans. Termin. Rho	Blue	E.coli
677	3ice_F	184	265	318	T	319	A	L	2	F1_ATPase	Trans. Termin. Rho	Blue	E.coli
678	6njo_A	183	266	319	T	320	V	L	5	F1_ATPase	EscN	Green2	E.coli
679	6njo_B	183	266	319	T	320	V	L	2	F1_ATPase	EscN	Blue	E.coli
680	6njo_C	183	266	319	T	320	V	L	2	F1_ATPase	EscN	Blue	E.coli
681	6njo_D	183	266	319	T	320	V	L	2	F1_ATPase	EscN	Blue	E.coli
682	6njo_E	183	266	319	T	320	V	L	2	F1_ATPase	EscN	Blue	E.coli
683	6njo_F	183	266	319	T	320	V	L	5	F1_ATPase	EscN	Purple	E.coli
684	6rae_A	165	249	302	T	303	V	M	5	F1_ATPase	InvC	Black	S.enterica
685	4q4l_A	172	259	312	A	313	V	M	5	F1_ATPase	ATP synthase F1-B1	Purple	B.thailandensis
686	5swj_A	165	249	303	T	304	V	M	6	F1_ATPase	Spa47	Black	S.flexneri
687	5swj_A	165	249	303	T	304	V	M	6	F1_ATPase	Spa47	Black	S.flexneri
688	2obm_A	183	266	319	T	320	V	L	4	F1_ATPase	Type-III secretion protein	Black	E.coli
689	4nph_A	168	252	305	T	306	V	L	5	F1_ATPase	SsaN	Green2	S.enterica
690	2dpy_A	188	272	327	T	328	V	L	5	F1_ATPase	Type-III secretion protein	Black	S.enterica
691	2dpy_B	188	272	327	T	328	V	L	4	F1_ATPase	Type-III secretion protein	Black	S.enterica
692	5ybh_A	165	249	303	T	304	V	M	6	F1_ATPase	Type-III secretion protein	Black	S.flexneri
693	5ybh_B	165	249	303	T	304	V	M	6	F1_ATPase	Type-III secretion protein	Green2	S.flexneri
694	5zt1_A	165	249	303	T	304	V	M	2	F1_ATPase	Type-III secretion protein	Blue	S.flexneri
695	5zt1_A	165	249	303	T	304	V	M	2	F1_ATPase	Type-III secretion protein	Blue	S.flexneri
696	5ybi_A	165	249	303	T	304	V	M	2	F1_ATPase	Type-III secretion protein	Black	S.flexneri
697	5ybi_B	165	249	303	T	304	V	M	2	F1_ATPase	Type-III secretion protein	Green2	S.flexneri
698	1fx0_A	176	262	319	I	320	V	A	5	F1_ATPase	F1-ATPase	Magenta	S.oleracea
699	1fx0_B	178	273	326	A	327	V	I	5	F1_ATPase	F1-ATPase	Blue	S.oleracea
700	1mo3_A	73	145	193	I	194	N	A	4	RECA	RecA	Yellow	M.tuberculosis
701	4psv_A	73	145	193	I	194	N	A	6	RECA	RecA	Yellow	M.tuberculosis
702	1mo6_A	73	145	193	I	194	N	A	1	RECA	RecA	Yellow	M.tuberculosis
703	1mo5_A	73	145	193	I	194	N	A	1	RECA	RecA	Yellow	M.tuberculosis
704	1wrb_A	234	342	376	F	377	S	F	6	Helicase	DjVLGB	Brown	D.japonica
705	1wrb_B	234	342	376	F	377	S	F	6	Helicase	DjVLGB	Brown	D.japonica
706	4a6x_A	144	238	282	T	283	N	A	2	RECA	RadA	Blue	P.furiosus
707	4a6x_B	144	238	282	T	283	N	A	2	RECA	RadA	Blue	P.furiosus
708	5jrj_A	79	151	199	I	200	N	T	7	RECA	RecA	Yellow	H.seropedicae
709	1wp9_A	36	132	162	L	163	T	A	6	Helicase	Hef	Gray	P.furiosus
710	1wp9_B	36	132	162	L	163	T	A	6	Helicase	Hef	Gray	P.furiosus
711	1wp9_C	36	132	162	L	163	T	A	6	Helicase	Hef	Gray	P.furiosus
712	1wp9_D	36	132	162	L	163	T	A	6	Helicase	Hef	Gray	P.furiosus
713	1wp9_E	36	132	162	L	163	T	A	6	Helicase	Hef	Gray	P.furiosus
714	1wp9_F	36	132	162	L	163	T	A	6	Helicase	Hef	Gray	P.furiosus
715	1u98_A	72	144	192	I	193	N	T	6	RECA	RecA	Yellow	E.coli
716	4ptl_A	73	145	193	I	194	N	A	5	RECA	RecA	Yellow	M.tuberculosis
717	1ubg_A	74	146	194	I	195	N	A	1	RECA	RecA	Yellow	M.smegmatis
718	1ube_A	74	146	194	I	195	N	A	4	RECA	RecA	Yellow	M.smegmatis
719	2fpm_A	111	211	255	T	256	N	M	2	RECA	RadA	Blue	M.voltae
720	4po1_A	73	145	193	I	194	N	A	5	RECA	RacA	Yellow	M.tuberculosis
721	4twz_A	72	144	192	I	193	N	T	5	RECA	RacA	Black	E.coli
722	1xp8_A	84	156	204	I	205	N	A	1	RECA	RecA	Yellow	D.radiodurans
723	2g88_A	74	146	194	I	195	N	A	1	RECA	RecA	Yellow	M.smegmatis
724	1g18_A	73	145	193	I	194	N	A	1	RECA	RecA	Yellow	M.tuberculosis
725	1g19_A	73	145	193	I	194	N	A	6	RECA	RecA	Yellow	M.tuberculosis
726	2gdj_A	111	211	255	T	256	N	M	2	RECA	RadA	Blue	M.voltae
727	1ye8_A	13	106	136	T	137	I	V	8	RECA	Thep1	Blue	A.aeolicus
728	1mo3_A	73	145	193	I	194	N	A	4	RECA	RecA	Yellow	M.tuberculosis
729	1mo4_A	73	145	193	I	194	N	A	1	RECA	RacA	Yellow	M.tuberculosis
730	2f1h_A	111	211	255	T	256	N	M	2	RECA	RadA	Blue	M.voltae
731	2f1j_A	111	211	255	T	256	N	M	3	RECA	RadA	Blue	M.voltae
732	2fpk_A	111	211	255	T	256	N	M	3	RECA	RadA	Blue	M.voltae
733	2fpl_A	111	211	255	T	256	N	M	2	RECA	RadA	Blue	M.voltae
734	2i1q_A	111	211	255	T	256	N	M	2	RECA	RadA	Blue	M.voltae
